# When offspring outsmarting parents: Neuronal genes expression in two generations of marine parasitic worm

**DOI:** 10.1101/2023.06.17.545403

**Authors:** Oleg Tolstenkov, Marios Chatzigeorgiou, Alexander Gorbushin

## Abstract

Trematodes, or flukes, cause disease in millions of people, impact animal health, and alter the functional organization of biological communities. During the transition from the intramolluscan redia to the free-living cercaria stage in a complex life cycle of trematodes, extensive anatomical and behavioral modifications occur, enabling the cercaria to locate and infect the next host in the complex water environment. However, the functional changes that occur in the nervous system during this shift are not well understood.

We used a *de novo* transcriptome to characterize the molecular building blocks of the trematode nervous system and identify pathways that may underlie differences in nervous system function between the rediae and cercariae stages of the *Cryptocotyle lingua*, marine trematode species causing problems for fisheries. Our results confirmed the streamlined molecular toolkit of these parasitic trematodes, including the absence of certain key signaling pathways and ion channels. We documented the loss of nitric oxide synthase not only in *C. lingua* but also in the entire phylum Platyhelminthes. We identified several neuronal genes upregulated in dispersal larvae, including genes involved in synaptic vesicle trafficking, TRPA channels, G-protein coupled receptors, and surprisingly nitric oxide receptors soluble guanylate cyclase. Validation of these findings using neuronal markers and *in situ* hybridization allowed us to hypothesize the protein function in relation to the adaptations and host-finding strategy of the dispersal larva. Our results and established behavior quantification toolkit for cercaria motility provide a foundation for future research on the behavior and physiology of parasitic flatworms, with potential implications for developing antiparasitic measures.

**Highlights:**

- We utilized a behavior quantification toolkit and described essential neuronal genes in a handy model species, enabling the study of fluke neurobiology at the systems level.
- We characterized and validated neuronal gene expression profiles in cercarial embryos within rediae and swimming host-searching cercariae.
- The streamlined molecular toolkit of parasites reveals the absence of important signaling pathways and ion channels in their nervous system.
- We documented loss of nitric oxide synthase in flatworms.
- The expression pattern of nitric oxide receptors, soluble guanylate cyclases, upregulated in swimming larvae, emphasizes their crucial involvement in the dispersal process.
- Two upregulated TRPA channels in cercaria are primarily expressed in cilia and peripheral neurons, emphasizing their importance in host finding.
