## Supplement_tables_1-8 for "When offspring outsmarting parents: Neuronal genes expression in two generations of marine parasitic worm"

### Sheet: Supplement_Table1
Subgroup	Uniprot ref. gene	C.lingua gene	C.lingua_trans_Id	C.lingua NCBI accession	Description	E-value
Copper type II ascorbate-dependent monooxygenase	DBH	ClDBH	Cl1_T5338_c0_g1_i3	MW361181	Dopamine beta-hydroxylase	7e-122
Pyridoxal-dependent decarboxylase	DDC	ClDDC	Cl1_T7120_c0_g1_i1	MW361217	Aromatic-L-amino-acid decarboxylase	0
Pyridoxal-dependent decarboxylase	TDC1	ClTDC	Cl1_T14685_c0_g1_i4	MW361088	Tyrosine decarboxylase	0
Biopterin-dependent aromatic amino acid hydroxylase	TPH1	ClTPH1	Cl1_T2754_c0_g1_i2	MW361117	Tryptophan 5-hydroxylase 1	1e-172
Biopterin-dependent aromatic amino acid hydroxylase	TH	ClTH	Cl1_T7765_c0_g1_i1	MW361222	Tyrosine 3-monooxygenase	5e-178
Choline O-acetyltransferase	CHAT	ClCHAT	Cl1_T416_c0_g2_i1	MW361149	Choline O-acetyltransferase	0
Type-B carboxylesterase	ACHE	ClACHE	Cl1_T1459_c0_g1_i3	MW361087	Acetylcholinesterase	6e-101
Type-B carboxylesterase	BCHE	ClBCHE1	Cl1_T840_c0_g1_i1	MW361228	Cholinesterase	5e-99
Type-B carboxylesterase	BCHE	ClBCHE2	Cl1_T5251_c0_g1_i1	MW361177	Cholinesterase	2e-100
Cystathionine gamma-lyase	CTH	ClCTH	Cl1_T2392_c0_g1_i1	MW361106	Cystathionine gamma-lyase	5e-130
Aldehyde dehydrogenase family 3 member A2	ALDH3A2	ClALDH3A2	Cl1_T3363_c0_g3_i1	MW361133	Aldehyde dehydrogenase family 3 member A2	1e-117
Glutaminase	GLS2	CLGLS2	Cl1_T4962_c0_g1_i1	MW361166	Glutaminase	2e-163
Cystathionine beta-synthase	CBS	ClCBS	Cl1_T4496_c0_g1_i1	MW361158	Cystathionine beta-synthase	4e-142
Phenylethanolamine N-methyltransferase	PNMT	missing	missing	missing	Phenylethanolamine N-methyltransferase	missing
Copper type II ascorbate-dependent monooxygenase	TBH1	missing	missing	missing	Tyramine beta-hydroxylase	missing
Glutamate decarboxylase	GAD1	missing	missing	missing	Glutamate decarboxylase 1	missing
Glutamate decarboxylase	GAD2	missing	missing	missing	Glutamate decarboxylase 2	missing
Histidine decarboxylase	HDC	missing	missing	missing	Histidine decarboxylase	missing
Nitric oxide synthase	NOS1	missing	missing	missing	Nitric oxide synthase 1	missing
Nitric oxide synthase	NOS2	missing	missing	missing	Nitric oxide synthase 2	missing
Nitric oxide synthase	NOS3	missing	missing	missing	Nitric oxide synthase 3	missing
Heme oxygenase 1	HMOX1	missing	missing	missing	Heme oxygenase 1	missing
Cytochrome P450 2D6	CYP2D6	missing	missing	missing	Cytochrome P450 2D6	missing
Amine oxidase [flavin-containing] A	MAOA	missing	missing	missing	Amine oxidase [flavin-containing] A	missing
Catechol O-methyltransferase	COMT	missing	missing	missing	Catechol O-methyltransferase	missing
Amine oxidase [flavin-containing] B	MAOB	missing	missing	missing	Amine oxidase [flavin-containing] B	missing
Histamine N-methyltransferase	HNMT	missing	missing	missing	Histamine N-methyltransferase	missing
Copper type II ascorbate-dependent monooxygenase	MOXD1	missing	missing	missing	DBH-like monooxygenase protein 1	missing
						13

### Sheet: Supplement_Table_2
Subgroup	Uniprot ref. gene	C.lingua gene	C.lingua_trans_Id	C.lingua NCBI accession	Description	E-value
MSF: Acetylcholine transporter	SLC18A3	ClSLC18A3	Cl1_T416_c0_g1_i1	MW361148	Vesicular acetylcholine transporter	6.44e-172
MSF: Monoamine transporters	SLC18A1-2	ClSLC18A1	Cl1_T5199_c0_g1_i1	MW361176	Synaptic vesicular amine transporter	1.31e-168
MSF: Glutamate/aspartate transporters	Slc17A4, SLC17A7	ClSlc17A4	Cl1_T2969_c0_g1_i1	MW361126	Vesicular glutamate transporter	0
MSF: Glutamate/aspartate transporters	SLC17A5	ClSLC17A1	Cl1_T4508_c0_g1_i2	MW361159	Sialin-like 1	1.1e-80
MSF: Glutamate/aspartate transporters	SLC17A5	ClSLC17A2	Cl1_T28735_c0_g1_i2	MW361123	Sialin-like 2	1.04e-86
SDF: Glutamate/aspartate transporters	SLC1A3	ClSLC1A3	Cl1_T3642_c0_g1_i1	MW361139	Excitatory amino acid transporter	2.85e-161
SNF: Glutamate/aspartate transporters	SLC6A6	ClSLC6A6	Cl1_T1186_c0_g1_i3	MW361074	Sodium- and chloride-dependent taurine transporter	0
SNF: Monoamine transporters	SLC6A3, SLC6A2	ClSLC6A2	Cl1_T21131_c0_g1_i1	MW361104	Dopamine transporter (DAT)	0
SNF: Monoamine transporters	SLC6A4	ClSLC6A4	Cl1_T5497_c0_g1_i1	MW361184	Sodium-dependent serotonin transporter	0
SNF: Glycine transporters	SLC6A5,9	ClSLC6A5	Cl1_T4256_c0_g1_i1	MW361153	Glycine transporter	4.43e-165
Aa_trans: Glycine transporters	SLC32A1	ClSLC32A1	Cl1_T24241_c0_g1_i1	MW361108	Vesicular inhibitory amino acid transporter	6.78e-51
SNF: Monoamine transporters	SLC6A2	missing	missing	missing	Norepinephrine transporter (NET)	missing
SNF: GABA transporters	SLC6A1	missing	missing	missing	GABA transporter	missing
SNF: GABA transporters	SLC6A12	missing	missing	missing	Betaine transporter (BGT1)	missing
						11

### Sheet: Supplement_Table_3
Subgroup	Uniprot ref. gene	C.lingua gene	C.lingua_trans_Id	C.lingua NCBI accession	Description	E-value
Rab5A member RAS oncogene family	RAB5A	ClRAB5A	Cl1_T11220_c0_g1_i1	MW361069	Ras-related protein Rab-5C	7.39e-81
Complexin 1, 2	CPLX1, 2	ClCPLX1	Cl1_T1136_c0_g1_i3	MW361071	Putative complexin-1-like	5.68e-12
Vti 1A (VTI1A vesicle transport through interaction t-SNAREs 1A)	VTI1A	ClVTI1A	Cl1_T1170_c0_g1_i3	MW361073	Vesicle transport through interaction with t-SNAREs homolog 1A	6.57e-49
VDAC 1,2,3 (voltage-dependent anion-selective channel protein 2)	VDAC	ClVDAC2	Cl1_T12119_c0_g1_i1	MW361075	Voltage-dependent anion-selective channel protein 2	1.07e-45
Syntaxin 6	STX6	ClSTX2	Cl1_T12431_c0_g1_i2	MW361076	Syntaxin 6	1.8e-38
Syntaxin 1A	STX1A	ClSTX1	Cl1_T1286_c0_g1_i1	MW361078	Syntaxin 1	1.91e-118
Synaptosomal-associated protein 29	SNAP29	ClSNAP1	Cl1_T13655_c0_g1_i2	MW361083	Synaptosomal-associated protein 29	1.46e-18
Synaptogyrin 1	SYNGR1	ClSYNGR1	Cl1_T1529_c0_g1_i1	MW361089	Synaptogyrin 1	1.73e-39
Beta-Tubulin	TUBB	ClTUBB	Cl1_T173_c0_g4_i1	MW361095	Tubulin beta-4 chain	0
VAMP 4 vesicle-associated membrane protein 4(synaptobrevin 4)	VAMP4	ClVAMP3	Cl1_T2498_c0_g1_i5	MW361109	VAMP 3 vesicle-associated membrane protein 3	7.03e-41
CSP (cysteine string protein)	DNAJC5	ClDNAJC5	Cl1_T2596_c0_g1_i1	MW361113	DnaJ homolog subfamily C member 5	6.43e-58
Septin 5	Septin5	ClSeptin5	Cl1_T2787_c0_g3_i6	MW361119	Septin-5	8.29e-155
VAMP 1 vesicle-associated membrane protein 1(synaptobrevin 1)	VAMP1	ClVAMP1	Cl1_T2931_c0_g1_i11	MW361124	VAMP 1 vesicle-associated membrane protein 1	9.37e-43
Alpha-SNAP	SNAPA	ClSNAPA	Cl1_T2965_c0_g1_i2	MW361125	Alpha-soluble NSF attachment protein	1.82e-115
Synaptophysin (Synaptoporin)	SYP	ClSYP	Cl1_T3309_c0_g1_i2	MW361131	Synaptophysin	3.3e-41
Syntaxin 8	STX1A	ClSTX4	Cl1_T37_c0_g1_i3	MW361141	Syntaxin 8	2.27e-23
Syntaxin 9	STX1A	ClSTX5	Cl1_T4051_c0_g1_i1	MW361146	Syntaxin 9	2.27e-24
Syntaxin 7	STX7	ClSTX3	Cl1_T4316_c0_g1_i4	MW361154	Syntaxin 7	2.27e-22
NSF (N-ethylmaleimide sensitive)	NSF	ClNSF	Cl1_T464_c0_g1_i1	MW361161	Vesicle-fusing ATPase 2	0
SV2 B (synaptic vesicle glycoprotein 2B)	SV2B	ClSV2B	Cl1_T4983_c0_g1_i1	MW361169	Synaptic vesicle glycoprotein 2	2.3e-28
Munc13a	UNC13A	ClUNC13A1	Cl1_T5082_c0_g1_i1	MW361173	Protein unc-13 homolog A 1	0
Rab7A member RAS oncogene family	RAB7A	ClRAB7A	Cl1_T5190_c0_g1_i1	MW361175	Ras-related protein rab7	1.33e-114
Munc18a (syntaxin binding protein 1-6)	STXBP1	ClSTXBP1	Cl1_T5407_c0_g1_i1	MW361183	Syntaxin-binding protein 1	0
vATPase (a1) ATPase, Hþ/Kþ exchanging, alpha	ATP4A	ClATP4A	Cl1_T5515_c0_g1_i1	MW361185	Sodium/potassium-transporting ATPase subunit alpha	0
Munc13a	UNC13A	ClUNC13A2	Cl1_T5976_c0_g1_i4	MW361195	Protein unc-13 homolog A 2	0
VDAC 1,2,3 (voltage-dependent anion-selective channel protein 2)	VDAC	ClVDAC1	Cl1_T6450_c0_g1_i2	MW361206	Voltage-dependent anion-selective channel protein 1	1.07e-45
Synaptogyrin 1	SYNGR1	ClSYNGR2	Cl1_T6776_c0_g1_i1	MW361209	Synaptogyrin 2	1.73e-39
SV2 A (synaptic vesicle glycoprotein 2A)	SV2A	ClSV2A	Cl1_T6862_c0_g1_i4	MW361214	Synaptic vesicle glycoprotein 1	2.3e-28
VAMP 2 vesicle-associated membrane protein 2(synaptobrevin 2)	VAMP2	ClVAMP2	Cl1_T9251_c0_g2_i5	MW361234	VAMP 2 vesicle-associated membrane protein 2	9.37e-43
Rab GTPase 3A	RAB3GAP1	missing	Missing	missing	Rab GTPase 3A	missing
Alpha Synuclein, NACP140 SNCA	SNCA	missing	Missing	missing	Alpha Synuclein, NACP140 SNCA	missing
Beta Synuclein, NACP140 SNCA	SNCB	missing	Missing	missing	Beta Synuclein, NACP140 SNCA	missing
Rab3A member RAS oncogene family	RAB3A	ClRAB3A	Cl1_T959_c0_g1_i1		Ras-related protein Rab3A	1.32e-116
Rab3A member RAS oncogene family	RAB3B	missing	Missing	missing	Ras-related protein Rab3B	missing
Synaptosomal-associated protein 25	SNAP25	ClSNAP25	Cl1_T156_c0_g1_i1		Synaptosomal-associated protein 25	1.88e-70
Synaptosomal-associated protein 23	SNAP23	ClSNAP23	Cl1_T15165_c0_g1		Synaptosomal-associated protein 23	1.01e-45
Regulating synaptic membrane exocytosis protein 1	RIMS1	ClRIMS1	Cl1_T5687_c0_g1_i5		Regulating synaptic membrane exocytosis protein 1	1.29e-42
Rab effector Noc2	RPH3AL	missing	Missing	missing	Rab effector Noc2	missing
Neuroligin-1	NLGN1	ClNLGN1	Cl1_T7140_c0_g1_i1		Neuroligin-1	1.14e-56
Ras-related protein Rab-27A	RAB27A	ClRAB27A	Cl1_T6524_c0_g1_i1		Ras-related protein Rab-27B	5.1e-81
Ras-related protein Rab-27B	RAB27B	ClRAB27B	Cl1_T3435_c0_g1_i1		Ras-related protein Rab-27A	2.47e-78
Putative transporter SVOPL	SVOPL	ClSVOPL	Cl1_T6862_c0_g1_i3		Putative transporter SVOPL	1.05e-113
Ras/Rap GTPase-activating protein SynGAP	SYNGAP1	ClSYNGAP1	Cl1_T2349_c0_g1_i2		Ras/Rap GTPase-activating protein SynGAP	1.75e-77
Vesicle transport through interaction with t-SNAREs homolog 1B	VTI1B	missing	missing	missing	Vesicle transport through interaction with t-SNAREs homolog 1B	missing
Zinc transporter 3	SLC30A3	ClSLC30A4	Cl1_T1961_c0_g1_i1		Zinc transporter 3	1.56e-101

### Sheet: Supplements_Table_4
Subgroup	Uniprot ref. gene	C.lingua gene	C.lingua_trans_Id	C.lingua NCBI accession	Description	E-value
Parvalbumin	CALM	ClCALM2	Cl1_T1393_c0_g1_i1	MW361085	Calmodulin 2	1.34e-07
Calbindin	CALB	ClCALB	Cl1_T3486_c0_g1_i1	MW361135	Calbindin	2.05e-66
Calmodulin	CALM	ClCALM1	Cl1_T363_c0_g1_i4	MW361138	Calmodulin 1	1.1e-104
Calretinin/Calbindin2	CALB2	ClCALB2	Cl1_T6448_c0_g1_i1	MW361205	Calretinin	3.29e-49
Clathrin heavy chain	CLTC	ClCLTC	Cl1_T1778_c0_g1_i1	MW361097	Clathrin heavy chain	0
Clathrin light chain	CLTB	ClCLTB	Cl1_T2836_c0_g1_i1	MW361121	Clathrin light chain	1.23e-05
Doc2 A/B	DOC2A	ClDOC2A	Cl1_T5286_c0_g1_i2	MW361179	Double C2-like domain-containing protein alpha	1.98e-70
Synaptotagmin	SYT1	ClSYT1	Cl1_T2100_c0_g2_i1	MW361103	Synaptotagmin-1	7.97e-159
Synaptotagmin	SYT1	ClSYT2	Cl1_T3627_c0_g1_i1	MW361137	Synaptotagmin-2	5.81e-30
Synaptotagmin	SYT1	ClSYT3	Cl1_T4441_c0_g1_i1	MW361157	Synaptotagmin-3	7.69e-22
Synaptotagmin	SYT1	ClSYT4	Cl1_T5038_c0_g1_i1	MW361172	Synaptotagmin-4	2.49e-143
Synaptotagmin	SYT1	ClSYT5	Cl1_T5269_c0_g1_i1	MW361178	Synaptotagmin-5	2.02e-22
Synaptotagmin	SYT1	ClESYT	Cl1_T610_c0_g2_i2	MW361196	Extended synaptotagmin	4.91e-12
Synaptotagmin	SYT1	ClSYT9	Cl1_T1080_c0_g1_i5	MW361067	Synaptotagmin-9	7.4e-26
Synaptotagmin	SYT1	ClSYT6	Cl1_T6345_c0_g1_i2	MW361199	Synaptotagmin-6	1.98e-20
Synaptotagmin	SYT1	ClSYT7	Cl1_T6353_c0_g1_i2	MW361200	Synaptotagmin-7	2.32e-10
Synaptotagmin	SYT1	ClSYT8	Cl1_T6654_c0_g1_i7	MW361208	Synaptotagmin-8	4.21e-05
Synapsin	SYN	ClSYN	Cl1_T1153_c0_g1_i1	MW361072	Synapsin	2.01e-124
Snap91	SNAP91	ClSNAP91	Cl1_T4236_c0_g1_i3	MW361152	Clathrin coat assembly protein	1.73e-97
AP-2	AP2M1	ClAP2M1	Cl1_T481_c0_g1_i1	MW361163	AP-2 complex subunit mu	0
Dynamin	DNM1	ClDNM1	Cl1_T1627_c0_g1_i11	MW361090	Dynamin-1	0
Dynamin	DNM1	ClDNM2	Cl1_T1796_c0_g1_i2	MW361098	Dynamin-2	0
Endophilin	SH3GLB1	ClSH3GLB1	Cl1_T566_c1_g1_i3	MW361189	SH3-domain GRB2-like endophilin B1	1.6e-32
Epsin 1	EPN1	ClEPN	Cl1_T3237_c0_g1_i8	MW361130	Epsin	5.93e-81
Hsc71	HSPA8	ClHSPA8_1	Cl1_T5113_c0_g1_i1	MW361174	Heat shock cognate 71 kDa protein 1	0
Hsc71	HSPA8	ClHSPA8_2	Cl1_T624_c0_g1_i3	MW361198	Heat shock cognate 71 kDa protein 2	0
Intersectin 1	ITSN1	ClITSN1	Cl1_T2507_c0_g1_i6	MW361110	Intersectin-1	1.94e-78
PIP K I gamma	PIP5K1C	ClPIP5K1C	Cl1_T58_c0_g2_i1	MW361193	Phosphatidylinositol 4-phosphate 5-kinase type-1 gamma	8.39e-119
SGIP1	SGIP1	ClSGIP1	Cl1_T3389_c0_g1_i1	MW361134	SH3-containing GRB2-like protein 3-interacting protein 1	1.52e-28
SCAMP 1	SCAMP1	ClSCAMP2	Cl1_T3935_c0_g1_i1	MW361142	Secretory carrier-associated membrane protein 2	1.6e-54
SCAMP 1	SCAMP1	ClSCAMP1	Cl1_T7106_c1_g2_i2	MW361216	Secretory carrier-associated membrane protein 1	1.46e-70
Syndapin 1	PACSIN1	ClPACSIN1	Cl1_T1318_c0_g1_i1	MW361079	protein kinase C/casein kinase substrate neurons (antigen EG13)	2.53e-98
Amphiphysin	AMPH	missing	missing	missing	Amphiphysin	missing
Parvalbumin	PVALB	missing	missing	missing	Parvalbumin alpha	missing
AP-2	AP2A1,2	ClAP2A	Cl1_T7915_c0_g1_i1		AP-2 complex subunit alpha	0
AP-2	AP2B	ClAP2B	Cl1_T6075_c0_g1_i1		AP-2 complex subunit beta	0
AP-2	AP2S	ClAP2S	Cl1_T7216_c0_g1_i1		AP-2 complex subunit sigma	5.85e-94
AP-2	AP2M2	ClAP2M2	Cl1_T1438_c0_g1_i1		AP-2 complex subunit mu	5.12e-111
Adhesion G protein-coupled receptor L1	ADGRL1,2,3	missing	missing	missing	Adhesion G protein-coupled receptor L1	missing

### Sheet: Supplement_Table_5
Subgroup	Uniprot ref. gene	C.lingua gene	C.lingua_trans_Id	C.lingua NCBI accession	Description	E-value
Glycine receptor subunit alpha	GLRA1	ClGLRA	Cl1_T396_c0_g1_i1	MW361143	Glycine receptor subunit alpha-1	1.96e-82
Glycine receptor subunit alpha	GLRA1	ClGLRA2	Cl1_T5975_c0_g1_i1	MW361194	Glycine receptor subunit alpha-2	2.93e-72
Glycine receptor subunit beta	GLRB	ClGLRB	Cl1_T126_c0_g1_i1	MW361077	Glycine receptor subunit beta	1.94e-84
Glutamate-gated chloride channel alpha	GLUCL_CAEEL	ClGLUCL	Cl1_T7796_c1_g1_i1	MW361223	Glutamate-gated chloride channel alpha	4.09e-75
Inositol 1,4,5-trisphosphate receptor	ITPR1	ClITPR1	Cl1_T36423_c0_g1_i1	MW361140	Inositol 1.4.5-trisphosphate receptor	0
Glutamate receptor ionotropic, kainate	GRIK2	ClGRIK1	Cl1_T6400_c0_g1_i1	MW361203	Glutamate receptor ionotropic, kainate	0	Ошибка в аннотации. Это GRIK2
Glutamate receptor ionotropic, kainate	GRIK2	ClGRIK2	Cl1_T7759_c0_g1_i1	MW361221	Glutamate receptor ionotropic, kainate	1	Ошибка в аннотации. Это GRIK2
Glutamate receptor ionotropic, kainate	GRIK2	ClGRIK3	Cl1_T5363_c0_g1_i1	MW361182	Glutamate receptor ionotropic, kainate	1.97e-160	Ошибка в аннотации. Это GRIK2
Glutamate receptor ionotropic, kainate	GRIK2	ClGRIK4	Cl1_T7136_c0_g1_i3		Glutamate receptor ionotropic, kainate	1.8e-124	Пропущен, однако при анализе в Пфаме у этого белка не получается ANF-receptor domain
Glutamate receptor ionotropic, delta-2	GRID2	ClGRID2	Cl1_T6364_c0_g1_i5	MW361201	Glutamate receptor ionotropic, delta-2	2.32e-92
Metabotropic glutamate receptor	GRM2-5	ClGRM1	Cl1_T11224_c0_g1_i1	MW361070	Metabotropic glutamate receptor	0
Homer protein homolog	HOMER1,3	ClHOMER1	Cl1_T4517_c0_g1_i1	MW361160	Homer protein homolog 1	2.13e-38
SH3 and multiple ankyrin repeat domains protein 1, 3	SHANK1,3	ClSHANK1	Cl1_T1863_c0_g1_i1	MW361099	SH3 and multiple ankyrin repeat domains protein 1	2.88e-97
Drebrin-like protein	DBNL, DBN1	ClDBNL	Cl1_T5768_c0_g1_i4	MW361192	Drebrin-like protein-like	1.61e-35
Disks large homolog 1-4	DLG1-4	ClDLG1	Cl1_T2764_c1_g1_i4	MW361118	Disks large homolog 1	5.9e-101
Striatin	STRN	ClSTRN1	Cl1_T6790_c0_g1_i1	MW361211	Striatin 1	4.78e-162
Striatin	STRN	ClSTRN2	Cl1_T3338_c0_g1_i1	MW361132	Striatin 2	5.03e-60
Disks large-associated protein	DLGAP1-4	ClDLGAP1	Cl1_T996_c0_g1_i3	MW361239	Disks large-associated protein	5.71e-21
Putative metabotropic GPCR	ClOctbeta1R	ClOctbeta1	Cl1_T1959_c0_g1_i1	MW361101	Octopamine receptor beta-1R	2e-96
Putative metabotropic GPCR	OAR2_LYMST	ClOct2	Cl1_T1747_c0_g1_i1	MW361096	Octopamine receptor 2	3e-70
Putative metabotropic GPCR	A0A4Z2DNX8_SCHJA	GPCR1	Cl1_T5155_c1_g1_i3		Tyramine\Octopamine receptor1	1.58e-51
Putative metabotropic GPCR	C5J3U1_SCHMA	ClD2R1	Cl1_T7511_c0_g1_i6	MW361219	Type 2 dopamine receptor-1	3e-92
Putative metabotropic GPCR	C5J3U1_SCHMA	ClD2R2	Cl1_T7973_c0_g1_i3	MW361224	Type 2 dopamine receptor-2	2e-62
Putative metabotropic GPCR	HTR1A	ClHTR1A1	Cl1_T4971_c0_g1_i1	MW361167	5-hydroxytryptamine receptor 1A-1	7e-75
Putative metabotropic GPCR	HTR1A	ClHTR1A2	Cl1_T7492_c0_g1_i1	MW361218	5-hydroxytryptamine receptor 1A-2	5e-68
Putative metabotropic GPCR	HTR1A	ClHTR1A3	Cl1_T1347_c0_g1_i2	MW361081	5-hydroxytryptamine receptor 1A-3	2e-73
Putative metabotropic GPCR	HTR1A	ClHTR1A4	Cl1_T6480_c0_g1_i1	MW361207	5-hydroxytryptamine receptor 1A-4	5e-59
Putative metabotropic GPCR	HTR1A	ClHTR1A5	Cl1_T9379_c0_g1_i1	MW361235	5-hydroxytryptamine receptor 1A-5	6e-53
Putative muscarinic acetylcholine (GAR) receptor	GAR-2	ClGAR1	Cl1_T8302_c0_g1_i1	MW361227	Putative muscarinic acetylcholine (GAR) receptor-1	0
Putative muscarinic acetylcholine (GAR) receptor	GAR-2	ClGAR2	Cl1_T8569_c0_g1_i4	MW361229	Putative muscarinic acetylcholine (GAR) receptor-2	1e-69
Acetylcholine gated chlorid channel	ACC-1	ClACC-1.1	Cl1_T4162_c0_g3_i1	MW361150	Acetylcholine-gated chloride channel subunit-1	0
Acetylcholine gated chlorid channel	ACC-1	ClACC-1.2	Cl1_T6185_c0_g1_i5	MW361197	Acetylcholine-gated chloride channel subunit-2	8e-127
Acetylcholine gated chlorid channel	ACC-2	ClACC-2	Cl1_T19945_c0_g1_i4	MW361102	Acetylcholine_gated chlorid channel	0
Acetylcholine gated chlorid channel	ACC-2	ClACC-2.1	Cl1_T2582_c0_g1_i2	MW361112	Acetylcholine_gated chlorid channel-1	4e-165
Acetylcholine gated chlorid channel	ACC-2	ClACC-2.2	Cl1_T678_c0_g1_i1	MW361210	Acetylcholine_gated chlorid channel-2	2e-82
Nicotinic acetylcholine receptor alpha subunit	Q6TMY3_SCHHA	ClCHRACN1	Cl1_T16994_c0_g1_i1	MW361093	Nicotinic acetylcholine receptor alpha subunit-1	0
Nicotinic acetylcholine receptor alpha subunit	Q6TMY3_SCHHA	ClCHRACN2	Cl1_T3989_c0_g1_i1	MW361145	Nicotinic acetylcholine receptor alpha subunit-2	0
Nicotinic acetylcholine receptor alpha subunit	CHRNA7	ClCHRACN3	Cl1_T8104_c0_g1_i5	MW361225	Nicotinic acetylcholine receptor alpha subunit-3	9e-99
Nicotinic acetylcholine receptor non-alpha subunit ShAR2beta	A6QL44_SCHHA	ClCHRACN4	Cl1_T4998_c0_g1_i1	MW361170	Nicotinic acetylcholine receptor non-alpha subunit ShAR2beta	1.18e-82	Хотя, это не принципиально. Все эти гены строки 32-40, это все ионотропные ацетилхолиновые рецепторы-хлорные каналы
Nicotinic acetylcholine receptor alpha subunit	V9TJE9_SCHMA	ClCHRACN5	Cl1_T1953_c0_g1_i1	MW361100	Nicotinic acetylcholine receptor alpha subunit-5	6e-125
Glutamate receptor-interacting protein 1	GRIP1	ClGRIP1	Cl1_T7081_c0_g1_i2	MW361215	Glutamate receptor-interacting protein 1	2e-62
Glutamate receptor ionotropic, NMDA	GRIN1	ClGRIN1	Cl1_T3562_c0_g2_i5	MW361136	Glutamate receptor ionotropic, NMDA 1	0
Adrenergic receptor kinase	GRK2	ClGRK2	Cl1_T4819_c0_g1_i1	MW361164	Beta-adrenergic receptor kinase 1	0
Microtubule-associated protein 1B	MAP1B	missing	missing	missing	Microtubule-associated protein 1B	missing
Glutamate receptor ionotropic, NMDA 2	GRIN2A,B,C,D	missing	missing	missing	Glutamate receptor ionotropic, NMDA 2	missing	Добавил другие буквы
A-kinase anchor protein 5	AKAP5	missing	missing	missing	A-kinase anchor protein 5	missing
BDNF/NT-3 growth factors receptor	NTRK2	missing	missing	missing	BDNF/NT-3 growth factors receptor	missing
Neuroligin	NLGN1,2,3	missing	missing	missing	Neuroligin	missing
Gamma-aminobutyric acid type B receptor subunit 2	GABBR2	missing	missing	missing	Gamma-aminobutyric acid type B receptor subunit 2	missing
Gamma-aminobutyric acid receptor subunit gamma-2	GABRG2	missing	missing	missing	Gamma-aminobutyric acid receptor subunit gamma-2	missing
Gamma-aminobutyric acid receptor subunit alpha-1	GABRA1	missing	missing	missing	Gamma-aminobutyric acid receptor subunit alpha-1	missing
Gamma-aminobutyric acid receptor subunit alpha-2	GABRA2	missing	missing	missing	Gamma-aminobutyric acid receptor subunit alpha-2	missing
Gamma-aminobutyric acid receptor subunit beta-2	GABRB2	missing	missing	missing	Gamma-aminobutyric acid receptor subunit beta-2	missing
Gamma-aminobutyric acid receptor subunit beta-3	GABRB3	missing	missing	missing	Gamma-aminobutyric acid receptor subunit beta-3	missing
Gamma-aminobutyric acid type B receptor subunit 1	GABBR1	missing	missing	missing	Gamma-aminobutyric acid type B receptor subunit 1	missing
Beta-2 adrenergic receptor	ADRB2	missing	missing	missing	Beta-2 adrenergic receptor	missing
Beta-1 adrenergic receptor	ADRB1	missing	missing	missing	Beta-1 adrenergic receptor	missing
Alpha-1D adrenergic receptor	ADRA1D	missing	missing	missing	Alpha-1D adrenergic receptor	missing
A-kinase anchor protein 13	AKAP13	missing	missing	missing	A-kinase anchor protein 13	missing
Alpha-2A adrenergic receptor	ADRA2A	missing	missing	missing	Alpha-2A adrenergic receptor	missing
Alpha-1A adrenergic receptor	ADRA1A	missing	missing	missing	Alpha-1A adrenergic receptor	missing
Beta-3 adrenergic receptor	ADRB3	missing	missing	missing	Beta-3 adrenergic receptor	missing
Alpha-2C adrenergic receptor	ADRA2C	missing	missing	missing	Alpha-2C adrenergic receptor	missing
Alpha-2B adrenergic receptor	ADRA2B	missing	missing	missing	Alpha-2B adrenergic receptor	missing
Alpha-1B adrenergic receptor	ADRA1B	missing	missing	missing	Alpha-1B adrenergic receptor	missing
5-hydroxytryptamine receptor ionotropic	HTR3A	missing	missing	missing	5-hydroxytryptamine receptor 3A	missing
Nicotinic acetylcholine receptor subunit	ACHE	missing	missing	missing	Acetylcholine receptor subunit epsilon	missing
Nicotinic acetylcholine receptor subunit	ACHB	missing	missing	missing	Acetylcholine receptor subunit beta	missing
Nicotinic acetylcholine receptor subunit	ACHD	missing	missing	missing	Acetylcholine receptor subunit delta	missing
Nicotinic acetylcholine receptor subunit	ACHG	missing	missing	missing	Acetylcholine receptor subunit gamma	missing
Glutamate receptor ionotropic	GRIA1-4	missing	missing	missing	Glutamate receptor ionotropic	missing
Glutamate receptor ionotropic, delta-1,2	GRID1,2	missing	missing	missing	Glutamate receptor ionotropic, delta-1,2	missing
Glutamate receptor ionotropic, NMDA 3A	GRIN3A,B	missing	missing	missing	Glutamate receptor ionotropic, NMDA 3A	missing
5-hydroxytryptamine receptor 2A,B,C	HTR2A,B,C	missing	missing	missing	5-hydroxytryptamine receptor 2A,B,C	missing
5-hydroxytryptamine receptor 1B,D,E,F	HTR1B,D,E,F	missing	missing	missing	5-hydroxytryptamine receptor 1B,D,E,F	missing
5-hydroxytryptamine receptor 5A,B	HTR5A,B	missing	missing	missing	5-hydroxytryptamine receptor 5A,B	missing
5-hydroxytryptamine receptor 6	HTR6	missing	missing	missing	5-hydroxytryptamine receptor 6	missing
5-hydroxytryptamine receptor 7	HTR7	missing	missing	missing	5-hydroxytryptamine receptor 7	missing
Acetylcholine gated chlorid channel	acc-1	missing	missing	missing	Acetylcholine gated chlorid channel	missing
Acetylcholine gated chlorid channel	acc-2	missing	missing	missing	Acetylcholine gated chlorid channel	missing
P2Y purinoceptor	P2RY1,6,12	missing	missing	missing	P2Y purinoceptor	missing
P2X purinoreceptor	Q65A65_SCHMA	ClP2X1	Cl1_T5267_c0_g1_i1		P2X purinoreceptor	0
P2X purinoreceptor	Q65A65_SCHMA	ClP2X2	Cl1_T2916_c0_g1_i1		P2X purinoreceptor	3.76e-129
Guanylate cyclase soluble subunit beta-1	GUCY1B1	ClGUCY1B1	Cl1_T10310_c0_g1_i1		Guanylate cyclase soluble subunit beta-1	3.4e-104
Guanylate cyclase soluble subunit beta	GUCY1B2	ClGUCY1B2	Cl1_T5602_c0_g1_i2		Guanylate cyclase soluble subunit beta-1	1.92e-101
Guanylate cyclase soluble subunit beta	GUCY1B3	ClGUCY1B3	Cl1_T4689_c0_g1_i7		Guanylate cyclase soluble subunit beta-1	9.58e-68
Guanylate cyclase soluble subunit beta	GUCY1B4	ClGUCY1B4	Cl1_T6668_c0_g1_i1		Guanylate cyclase soluble subunit beta-1

### Sheet: Supplement_Table_6
Subgroup	Uniprot ref. gene	C.lingua gene	C.lingua_trans_Id	C.lingua NCBI accession	Description	E-value
Potassium voltage-gated channel	eag	Cleag1	Cl1_T10381_c0_g1_i3	MW361065	Potassium voltage-gated channel protein eag 1	0
Potassium voltage-gated channel	eag	Cleag2	Cl1_T8820_c0_g1_i3	MW361230	Potassium voltage-gated channel protein eag 2	4.27e-173
Potassium voltage-gated channel	eag	Cleag3	Cl1_T4079_c0_g1_i1	MW361147	Potassium voltage-gated channel protein eag 3	0
Potassium voltage-gated channel	Shab	ClShab	Cl1_T9534_c0_g1_i1	MW361236	Potassium voltage-gated channel protein Shab	9.78e-117
Potassium voltage-gated channel	Sh	ClSh1	Cl1_T16298_c0_g1_i1	MW361091	Potassium voltage-gated channel protein Shaker 1	1.01e-164
Potassium voltage-gated channel	Sh	ClSh2	Cl1_T5019_c0_g1_i1	MW361171	Potassium voltage-gated channel protein Shaker 2	3.5e-164
Potassium voltage-gated channel	KCNAL	ClKCNAL1	Cl1_T2660_c0_g1_i1	MW361116	Potassium voltage-gated channel protein Shal 1	2.39e-174
Potassium voltage-gated channel	KCNAL	ClKCNAL2	Cl1_T3217_c0_g1_i1	MW361129	Potassium voltage-gated channel protein Shal 2	1.68e-174
Potassium voltage-gated channel	KCNAL	ClKCNAL3	Cl1_T10606_c0_g1_i2	MW361066	Potassium voltage-gated channel protein Shal 3	1.93e-145
Potassium voltage-gated channel	Shaw	ClShaw1	Cl1_T4206_c0_g1_i1	MW361151	Potassium voltage-gated channel protein Shaw 1	0
Potassium voltage-gated channel	Shaw	ClShaw2	Cl1_T3001_c0_g1_i1	MW361128	Potassium voltage-gated channel protein Shaw 2	0
Potassium voltage-gated channel	KCNA2	ClKCNA1	Cl1_T5563_c0_g1_i1	MW361187	Potassium voltage-gated channel subfamily A member 2	4.65e-155
Potassium voltage-gated channel	KCNH2	ClKCNH1	Cl1_T644_c0_g1_i4	MW361204	Potassium voltage-gated channel subfamily H member 2	3.31e-114
Potassium voltage-gated channel	KCNQ1	ClKCNQ1	Cl1_T6391_c0_g1_i4	MW361202	Potassium voltage-gated channel subfamily KQT member 1	7.62e-112
Potassium voltage-gated channel	KCNQ2	ClKCNQ2	Cl1_T8142_c0_g1_i4	MW361226	Potassium voltage-gated channel subfamily KQT member 2	1.58e-107
Voltage-dependent calcium channel	CACNA1B	ClCACNA1B	Cl1_T4975_c0_g1_i2	MW361168	Voltage-dependent N-type calcium channel subunit alpha-1B	0
Voltage-dependent calcium channel	CACNA1E	ClCACNA1E	Cl1_T6851_c0_g1_i4	MW361212	Voltage-dependent R-type calcium channel subunit alpha-1E	0
Voltage-dependent calcium channel	CACNA1C	ClCACNA1C	Cl1_T2635_c1_g1_i2	MW361114	Voltage-dependent L-type calcium channel subunit alpha-1C	0
Voltage-dependent calcium channel	CACNA1F	ClCACNA1F	Cl1_T5634_c0_g1_i9	MW361188	Voltage-dependent L-type calcium channel subunit alpha-1F	0
Voltage-dependent calcium channel	CACNA2D1	ClCACNA2D1	Cl1_T2859_c0_g1_i1	MW361122	Voltage-dependent calcium channel subunit alpha-2/delta-1	1.46e-66
Voltage-dependent calcium channel	CACNA2D4	ClCACNA2D2	Cl1_T3988_c0_g1_i2	MW361144	Voltage-dependent calcium channel subunit alpha-2/delta-4	1.2e-60
Sodium leak channel	NALCN	ClNALCN	Cl1_T1433_c0_g1_i14	MW361086	Sodium leak channel non-selective protein	0
Potassium voltage-gated channel	KCNA1	missing	missing	missing	Potassium voltage-gated channel subfamily A member 1	missing
Potassium voltage-gated channel	KCNA3	missing	missing	missing	Potassium voltage-gated channel subfamily A member 3	missing
Potassium voltage-gated channel	KCNA4	missing	missing	missing	Potassium voltage-gated channel subfamily A member 4	missing
Potassium voltage-gated channel	KCNH1	missing	missing	missing	Potassium voltage-gated channel subfamily H member 1	missing
Potassium voltage-gated channel	KCNH3	missing	missing	missing	Potassium voltage-gated channel subfamily H member 3	missing
Potassium voltage-gated channel	KCNH4	missing	missing	missing	Potassium voltage-gated channel subfamily H member 4	missing
Voltage-dependent calcium channel	CACNA1G	missing	missing	missing	Voltage-dependent T-type calcium channel subunit alpha-1G	missing
Voltage-dependent calcium channel	CACNA1I	missing	missing	missing	Voltage-dependent T-type calcium channel subunit alpha-1I	missing
Voltage-dependent calcium channel	CACNA1H	missing	missing	missing	Voltage-dependent T-type calcium channel subunit alpha-1H	missing
Voltage-dependent calcium channel	CACNA1A	missing	missing	missing	Voltage-dependent P/Q-type calcium channel subunit alpha-1A	missing
Voltage-dependent calcium channel	CACNA1S	missing	missing	missing	Voltage-dependent L-type calcium channel subunit alpha-1S	missing
Voltage-dependent calcium channel	CACNA1D	missing	missing	missing	Voltage-dependent L-type calcium channel subunit alpha-1D	missing
Voltage-dependent calcium channel	CACNA2D2	missing	missing	missing	Voltage-dependent calcium channel subunit alpha-2/delta-2	missing
Voltage-dependent calcium channel	CACNG7	missing	missing	missing	Voltage-dependent calcium channel gamma-7 subunit	missing
Voltage-dependent calcium channel	CACNG8	missing	missing	missing	Voltage-dependent calcium channel gamma-8 subunit	missing
Voltage-dependent calcium channel	CACNG4	missing	missing	missing	Voltage-dependent calcium channel gamma-4 subunit	missing
Voltage-dependent calcium channel	CACNG2	missing	missing	missing	Voltage-dependent calcium channel gamma-2 subunit	missing
Sodium voltage-gated channel	SCN1A	missing	missing	missing	Sodium channel protein type 1 subunit alpha	missing
Sodium voltage-gated channel	SCN4A	missing	missing	missing	Sodium channel protein type 4 subunit alpha	missing
Sodium voltage-gated channel	SCN7A	missing	missing	missing	Sodium channel protein type 7 subunit alpha	missing
Sodium voltage-gated channel	SCN5A	missing	missing	missing	Sodium channel protein type 5 subunit alpha	missing
Sodium voltage-gated channel	SCN9A	missing	missing	missing	Sodium channel protein type 9 subunit alpha	missing
Sodium voltage-gated channel	SCN2A	missing	missing	missing	Sodium channel protein type 2 subunit alpha	missing
Sodium voltage-gated channel	SCN3A	missing	missing	missing	Sodium channel protein type 3 subunit alpha	missing
Sodium voltage-gated channel	SCN11A	missing	missing	missing	Sodium channel protein type 11 subunit alpha	missing
Sodium voltage-gated channel	SCN8A	missing	missing	missing	Sodium channel protein type 8 subunit alpha	missing
Sodium voltage-gated channel	SCN10A	missing	missing	missing	Sodium channel protein type 10 subunit alpha	missing
Acid-sensing ion channel	ASIC1	missing	missing	missing	Acid-sensing ion channel 1	missing
Voltage-dependent calcium channel	CACNB1	ClCACNB1	Cl1_T1528_c0_g1_i3		Voltage-dependent L-type calcium channel subunit beta-1	1.72e-140
Voltage-dependent calcium channel	CACNB1	ClCACNB2	Cl1_T366_c0_g2_i3		Voltage-dependent L-type calcium channel subunit beta-1	1.09e-82
Potassium channel subfamily T member 2	KCNT2	missing	missing	missing	Potassium channel subfamily T member 2	missing
Calcium-activated potassium channel subunit alpha-1	KCNMA1	ClKCNMA1	Cl1_T7133_c0_g1_i1		Calcium-activated potassium channel subunit alpha-1	1.31e-129
Calcium-activated potassium channel subunit alpha-1	KCNMA1	ClKCNMA2	Cl1_T2818_c0_g1_i1		Calcium-activated potassium channel subunit alpha-1	3.86e-126
Calcium-activated potassium channel subunit alpha-1	KCNMA1	ClKCNMA3	Cl1_T7105_c0_g1_i1		Calcium-activated potassium channel subunit alpha-1	1.87e-113
Calcium-activated potassium channel subunit beta	KCNMB2,4	missing	missing	missing	Calcium-activated potassium channel subunit beta	missing
Inward rectifier potassium channel 1,2	KCNJ2	missing	missing	missing	Inward rectifier potassium channel 1,2	missing
Small conductance calcium-activated potassium channel protein 2	KCNN2	ClKCNN1	Cl1_T8989_c0_g1_i4		Small conductance calcium-activated potassium channel protein 1	5.18e-170
Small conductance calcium-activated potassium channel protein 2	KCNN2	ClKCNN2	Cl1_T6220_c0_g1_i5		Small conductance calcium-activated potassium channel protein 2	1.5e-142
Small conductance calcium-activated potassium channel protein 2	KCNN2	ClKCNN3	Cl1_T6307_c0_g1_i6		Small conductance calcium-activated potassium channel protein 3	1.77e-122
Potassium/sodium hyperpolarization-activated cyclic nucleotide-gated channel 1	HCN1	ClHCN1	Cl1_T8252_c0_g1_i4		Potassium/sodium hyperpolarization-activated cyclic nucleotide-gated channel 1	0
Potassium/sodium hyperpolarization-activated cyclic nucleotide-gated channel 1	HCN1	ClHCN2	Cl1_T20336_c0_g1_i1		Potassium/sodium hyperpolarization-activated cyclic nucleotide-gated channel 2	0
Potassium/sodium hyperpolarization-activated cyclic nucleotide-gated channel 1	HCN1	ClHCN3	Cl1_T8308_c0_g1_i2		Potassium/sodium hyperpolarization-activated cyclic nucleotide-gated channel 3	0
cGMP-gated cation channel alpha-1	CNGA1	ClCNGA1	Cl1_T17322_c0_g1_i1		cGMP-gated cation channel alpha-1	0
cGMP-gated cation channel alpha-3	ClNGA3	ClCNGA2	Cl1_T2953_c0_g1_i1		cGMP-gated cation channel alpha-2	2.06e-127
cGMP-gated cation channel alpha-3	ClNGA3	ClCNGA3	Cl1_T3390_c0_g1_i2		cGMP-gated cation channel alpha-3	7.03e-112
cGMP-gated cation channel beta-1	CNGB1	ClCNGB1	Cl1_T16095_c0_g1_i4		cGMP-gated cation channel beta-1	7.17e-115
Potassium channel subfamily K member 1,2	KCNK1,2	missing	missing	missing	Potassium channel subfamily K member 1,2	missing
Potassium channel subfamily T member 1	KCNT1	missing	missing	missing	Potassium channel subfamily T member 1	missing
Potassium channel subfamily K member 9	KCNK9	ClKCNK9	Cl1_T7046_c0_g1_i1		Potassium channel subfamily K member 9	1.48e-109

### Sheet: Supplement_Table_7
Subgroup	Uniprot ref. gene	C.lingua gene	C.lingua_trans_Id	C.lingua NCBI accession	Description	E-value
Innexin	INX1,2	ClINX1	Cl1_T22156_c0_g1_i1	MW361105	Innexin 1	1.3e-08
Innexin	INX1,2	ClINX2	Cl1_T10950_c0_g1_i1	MW361068	Innexin 2	8.94e-11
Innexin	INX1,2	ClINX3	Cl1_T9620_c0_g1_i4	MW361237	Innexin 3	6.38e-18
Innexin	INX1,2	ClINX4	Cl1_T8968_c0_g1_i4	MW361232	Innexin 4	8.46e-09
Innexin	INX1,2	ClINX5	Cl1_T5696_c0_g1_i1	MW361190	Innexin 5	1.58e-07
Innexin	INX1,2	ClINX6	Cl1_T5546_c0_g1_i3	MW361186	Innexin 6	3.79e-10
Innexin	INX1,2	ClINX7	Cl1_T5308_c0_g1_i1	MW361180	Innexin 7	1.58e-17
Innexin	INX1,2	ClINX8	Cl1_T4800_c0_g1_i1	MW361162	Innexin 8	1.54e-25
Innexin	INX1,2	ClINX9	Cl1_T4437_c0_g1_i1	MW361156	Innexin 9	6.83e-24
Innexin	INX1,2	ClINX10	Cl1_T4431_c0_g1_i1	MW361155	Innexin 10	1.79e-16
Innexin	INX1,2	ClINX11	Cl1_T2639_c0_g1_i1	MW361115	Innexin 11	3.37e-19
Innexin	INX1,2	ClINX12	Cl1_T2509_c0_g1_i1	MW361111	Innexin 12	2.57e-19
Innexin	INX1,2	ClINX13	Cl1_T2402_c0_g1_i2	MW361107	Innexin 13	8.32e-18
Innexin	INX1,2	ClINX14	Cl1_T1712_c0_g1_i2	MW361094	Innexin 14	3.9e-24
Innexin	INX1,2	ClINX15	Cl1_T1338_c0_g1_i2	MW361080	Innexin 15	7.7e-21
Innexin	INX1,2	ClINX16	Cl1_T898_c0_g1_i2	MW361233	Innexin 16	4.45e-09
						16

### Sheet: Supplement_Table_8
Subgroup	Uniprot ref. gene	C.lingua gene	C.lingua_trans_Id	C.lingua NCBI accession	Description	E-value
TRP channel	A0A5K4FA45_SCHMA	ClTRPA1	Cl1_T13646_c0_g1_i2	MW361082	Transient receptor potential cation channel 1	0
TRP channel	A0A5K4FA45_SCHMA	ClTRPA2	Cl1_T4845_c0_g1_i1	MW361165	Transient receptor potential cation channel 2	2e-74
TRP channel	TRPA1	ClTRPA3	Cl1_T2999_c0_g1_i5	MW361127	Transient receptor potential cation channel 3	3.5e-78
TRP channel	TRPA1	ClTRPA4	Cl1_T13851_c0_g1_i1	MW361084	Transient receptor potential cation channel 4	1.25e-59
Piezo-type mechanosensitive ion channel	Piezo	ClPiezo	Cl1_T6858_c0_g1_i6	MW361213	Piezo-type mechanosensitive ion channel component	1e-172
Mechanosensory protein 2	mec-2	ClMEC2	Cl1_T76645_c0_g2_i1	MW361220	Mechanosensory protein 2	5e-178
Opsin	G4VIY7_SCHMA	ClOPN1	Cl1_T2813_c0_g1_i1	MW361120	Opsin 1	0
Opsin	G4VIY7_SCHMA	ClOPN2	Cl1_T9794_c0_g2_i9	MW361238	Opsin 2	1e-81
Opsin	G4VIY7_SCHMA	ClOPN3	Cl1_T16846_c0_g1_i4	MW361092	Opsin 3	5e-81
Opsin	G4VIY7_SCHMA	ClOPN4	Cl1_T8952_c0_g3_i1	MW361231	Opsin 4	3e-73
Degenerin	mec-4	missing	missing	missing	Degenerin	missing
Degenerin	mec-10	missing	missing	missing	Degenerin	missing
Degenerin	deg-1	missing	missing	missing	Degenerin	missing
Touch-cell sodium channel subunit	mec-6	missing	missing	missing	Mechanosensory abnormality protein 6	missing
Transmembrane channel-like protein	TMC1	missing	missing	missing	Transmembrane channel-like protein1	missing
Transmembrane channel-like protein	TMC2	missing	missing	missing	Transmembrane channel-like protein2	missing
Transmembrane channel-like protein	TMC3	missing	missing	missing	Transmembrane channel-like protein3	missing
Transmembrane channel-like protein	TMC4	missing	missing	missing	Transmembrane channel-like protein4	missing
Transmembrane channel-like protein	TMC5	missing	missing	missing	Transmembrane channel-like protein5	missing
Transmembrane channel-like protein	TMC6	missing	missing	missing	Transmembrane channel-like protein6	missing
Transmembrane channel-like protein	TMC7	missing	missing	missing	Transmembrane channel-like protein7	missing
Transmembrane channel-like protein	TMC8	missing	missing	missing	Transmembrane channel-like protein8	missing
Ligand gated sodium channel	SCNN1A	missing	missing	missing	Amiloride-sensitive sodium channel subunit alpha	missing
Ligand gated sodium channel	SCNN1B	missing	missing	missing	Amiloride-sensitive sodium channel subunit beta	missing
Mechanosensory transduction channel NOMPC	nompC	missing	missing	missing	Mechanosensory transduction channel NOMPC	missing
TRP channel	A0A3Q0KSH8_SCHMA	ClTRPA5	Cl1_T1638_c0_g1_i2		Transient receptor potential cation channel 5	0
TRP channel	A0A3Q0KRX8_SCHMA	ClTRPA6	Cl1_T7800_c0_g1_i4		Transient receptor potential cation channel 6	0
TRP channel	A0A5K4F8T2_SCHMA	ClTRPA7	Cl1_T7329_c0_g1_i1		Transient receptor potential cation channel 7	0
TRP channel	A0A5K4FFE2_SCHMA	ClTRPA8	Cl1_T8282_c0_g1_i2		Transient receptor potential cation channel 8	0
TRP channel	A0A3Q0KSC6_SCHMA	ClTRPA9	Cl1_T1598_c0_g1_i2		Transient receptor potential cation channel 9	0
TRP channel	A0A5K4FAK6_SCHMA	ClTRPA10	Cl1_T1079_c0_g1_i5		Transient receptor potential cation channel 10	0
TRP channel	G4LY82_SCHMA	ClTRPA11	Cl1_T128_c0_g1_i2		Transient receptor potential cation channel 11	0
TRP channel	A0A3Q0KLS7_SCHMA	ClTRPA12	Cl1_T8618_c0_g1_i7		Transient receptor potential cation channel 12	0
TRP channel	A0A5K4F2L5_SCHMA	ClTRPA13	Cl1_T6134_c0_g1_i16		Transient receptor potential cation channel 13	0
TRP channel	A0A5K4E8T4_SCHMA	ClTRPA14	Cl1_T11019_c0_g1_i1		Transient receptor potential cation channel 14	0
TRP channel	A0A5K4FCC0_SCHMA	ClTRPA15	Cl1_T3853_c0_g1_i3		Transient receptor potential cation channel 15	0
TRP channel	A0A3Q0KP99_SCHMA	ClTRPA16	Cl1_T7670_c0_g1_i5		Transient receptor potential cation channel 16	0
TRP channel	A0A3Q0KRY5_SCHMA	ClTRPA17	Cl1_T6483_c0_g1_i9		Transient receptor potential cation channel 17	0
TRP channel	A0A5K4FE95_SCHMA	ClTRPA18	Cl1_T4029_c0_g2_i19		Transient receptor potential cation channel 18	0
						24
