## Supplement_table_9 for "When offspring outsmarting parents: Neuronal genes expression in two generations of marine parasitic worm"

### Sheet: Sheet1
Pool name	Sequence
B2_TRPA10_33_Dla100	CCTCGTAAATCCTCATCAaaATGTCATAGAGTTATACGCAATCCT
B2_TRPA10_33_Dla100	TTTTTGGCGAATAGCTTTAATTCTCaaATCATCCAGTAAACCGCC
B2_TRPA10_33_Dla100	CCTCGTAAATCCTCATCAaaCAACATGTGTTATTGAAGAGAGTTG
B2_TRPA10_33_Dla100	ACTGCTACGCATGTGGATTGACAACaaATCATCCAGTAAACCGCC
B2_TRPA10_33_Dla100	CCTCGTAAATCCTCATCAaaTCGCCCAATTTCGCCTCACGGTCGG
B2_TRPA10_33_Dla100	TACTGATCCAACCCATCCTTGACTAaaATCATCCAGTAAACCGCC
B2_TRPA10_33_Dla100	CCTCGTAAATCCTCATCAaaTTGCAGAACAGTTCCCAGGTGTTCA
B2_TRPA10_33_Dla100	CTTTGTTTTCTCCACGCTGCTCAGAaaATCATCCAGTAAACCGCC
B2_TRPA10_33_Dla100	CCTCGTAAATCCTCATCAaaGCTGAGGTTCATCAGGATGAGCGGT
B2_TRPA10_33_Dla100	CCGCTTGTGTAACTTCCGGTGGCCCaaATCATCCAGTAAACCGCC
B2_TRPA10_33_Dla100	CCTCGTAAATCCTCATCAaaTCTGTGCTAGACAGCTGGCGATCGT
B2_TRPA10_33_Dla100	TCCAACTTGGCTTGCATTTTCAGTTaaATCATCCAGTAAACCGCC
B2_TRPA10_33_Dla100	CCTCGTAAATCCTCATCAaaATCCATTTTTCCACCCTTGCTCATA
B2_TRPA10_33_Dla100	GTTCAAATGTGTACATAGTTCATCGaaATCATCCAGTAAACCGCC
B2_TRPA10_33_Dla100	CCTCGTAAATCCTCATCAaaCCTGAGTCTGCAAATCTGACTTCAC
B2_TRPA10_33_Dla100	AAAAATCTTTCATCTCGAACTCATTaaATCATCCAGTAAACCGCC
B2_TRPA10_33_Dla100	CCTCGTAAATCCTCATCAaaGGACCGAATACACTGTTGGCCCGTT
B2_TRPA10_33_Dla100	AAGAACACGTAGACAATGAAGTAGAaaATCATCCAGTAAACCGCC
B2_TRPA10_33_Dla100	CCTCGTAAATCCTCATCAaaCGTCCCAAAGGCCAAATACCCCAGT
B2_TRPA10_33_Dla100	CATGAATTCACTGAAATCTGCCACTaaATCATCCAGTAAACCGCC
B2_TRPA10_33_Dla100	CCTCGTAAATCCTCATCAaaGTGTCATCGTTTTATTGAAGCTTAT
B2_TRPA10_33_Dla100	CACAGTTGCCCAGGGTTGAACTGAGaaATCATCCAGTAAACCGCC
B2_TRPA10_33_Dla100	CCTCGTAAATCCTCATCAaaAAATTCGCGAATGCATCACGTTCGG
B2_TRPA10_33_Dla100	TTTACTTGCCACATACTCAACAACTaaATCATCCAGTAAACCGCC
B2_TRPA10_33_Dla100	CCTCGTAAATCCTCATCAaaTACATCAAGAATATTCCAGATCGAG
B2_TRPA10_33_Dla100	GCACACCAAGCTCAGCAGAATGATGaaATCATCCAGTAAACCGCC
B2_TRPA10_33_Dla100	CCTCGTAAATCCTCATCAaaTCCATAATTTCTTCCACAATGTAGT
B2_TRPA10_33_Dla100	AAGTAGGATAGCTTATGTTTGGAGAaaATCATCCAGTAAACCGCC
B2_TRPA10_33_Dla100	CCTCGTAAATCCTCATCAaaAGGCCAAAACGAAGTAGTCCATTGG
B2_TRPA10_33_Dla100	AGGTGAAAAGTAGGAAGATACATTCaaATCATCCAGTAAACCGCC
B2_TRPA10_33_Dla100	CCTCGTAAATCCTCATCAaaAAATTCACCTTTGACAACCAGGCCA
B2_TRPA10_33_Dla100	GACGTAACGAATCAATTTGATTGAGaaATCATCCAGTAAACCGCC
B2_TRPA10_33_Dla100	CCTCGTAAATCCTCATCAaaGCAACACAAAATATATTCAAATTCG
B2_TRPA10_33_Dla100	GAAGCAGGGACTTCAACGAGGATTTaaATCATCCAGTAAACCGCC
B2_TRPA10_33_Dla100	CCTCGTAAATCCTCATCAaaCTCTTGTCCCACGATCAAACCACAA
B2_TRPA10_33_Dla100	TGTAGGTGGTGAAGTGAATGAACACaaATCATCCAGTAAACCGCC
B2_TRPA10_33_Dla100	CCTCGTAAATCCTCATCAaaTGCTTCTGTTGCATTTCTAGACAAG
B2_TRPA10_33_Dla100	GTCGAACAACACATTGACTTGCTCTaaATCATCCAGTAAACCGCC
B2_TRPA10_33_Dla100	CCTCGTAAATCCTCATCAaaAAGCTGTCCCCTTCTTTAAGCCAAA
B2_TRPA10_33_Dla100	CCAAGACATCTGCCGGAGTGTAAGTaaATCATCCAGTAAACCGCC
B2_TRPA10_33_Dla100	CCTCGTAAATCCTCATCAaaCGGCCCGTAACATTCCTTGATTTCT
B2_TRPA10_33_Dla100	TGCGTTGTCCTCGAAGCGGATATCAaaATCATCCAGTAAACCGCC
B2_TRPA10_33_Dla100	CCTCGTAAATCCTCATCAaaTTATGAGCCATCCGCAGCTGTCTCA
B2_TRPA10_33_Dla100	CGAAAGTCTGAAGGCACCAGGCAAGaaATCATCCAGTAAACCGCC
B2_TRPA10_33_Dla100	CCTCGTAAATCCTCATCAaaAACGTACGGACAAATGCTGCGGGTC
B2_TRPA10_33_Dla100	GGGGCACACCAATGAGCTGATTCTCaaATCATCCAGTAAACCGCC
B2_TRPA10_33_Dla100	CCTCGTAAATCCTCATCAaaGTTATCGTACAATGCCTCCAAAATC
B2_TRPA10_33_Dla100	CCACACTGGTTGTCCATTGTACCAGaaATCATCCAGTAAACCGCC
B2_TRPA10_33_Dla100	CCTCGTAAATCCTCATCAaaAAATCATTCACAGTACTCAAGCTTA
B2_TRPA10_33_Dla100	CCACGAAGGACCTCCCACAGTCCATaaATCATCCAGTAAACCGCC
B2_TRPA10_33_Dla100	CCTCGTAAATCCTCATCAaaAAGTTCGCTCCATTGTTCTTGTGAG
B2_TRPA10_33_Dla100	CGGAATCGGGTACAGTTTCCTCCAGaaATCATCCAGTAAACCGCC
B2_TRPA10_33_Dla100	CCTCGTAAATCCTCATCAaaCGCAATTATCATTAGTGTAATCAGA
B2_TRPA10_33_Dla100	ATAGGTGTTTTCGTTTATGGGGACGaaATCATCCAGTAAACCGCC
B2_TRPA10_33_Dla100	CCTCGTAAATCCTCATCAaaGTTGTATGAATATACAAGTCTCGAT
B2_TRPA10_33_Dla100	AGTACGTAGAGAATGAGTTCGCGCAaaATCATCCAGTAAACCGCC
B2_TRPA10_33_Dla100	CCTCGTAAATCCTCATCAaaCCCATATGGATCGAACGCCACGTGT
B2_TRPA10_33_Dla100	CTCGTACATCCTCCGTCAAACGCGTaaATCATCCAGTAAACCGCC
B2_TRPA10_33_Dla100	CCTCGTAAATCCTCATCAaaTTTGGCATCCATCTCCACTGGATAT
B2_TRPA10_33_Dla100	TTGCTTCCAACAACTGAGCGTATCCaaATCATCCAGTAAACCGCC
B2_TRPA10_33_Dla100	CCTCGTAAATCCTCATCAaaTTGTTCATTGTTCCAAAAGTATCCA
B2_TRPA10_33_Dla100	ATAGACGGATCGTAAGGCATTTCATaaATCATCCAGTAAACCGCC
B2_TRPA10_33_Dla100	CCTCGTAAATCCTCATCAaaAAGCAAAGTTGACATGGTGTGATTT
B2_TRPA10_33_Dla100	CCCCCATGGCTTCCTGTTCTTTCTCaaATCATCCAGTAAACCGCC
B2_TRPA10_33_Dla100	CCTCGTAAATCCTCATCAaaGGTTTGTTTTGAATGTTATTATTCC
B2_TRPA10_33_Dla100	GTTTCGCTTTTTAACTTCTTCAGACaaATCATCCAGTAAACCGCC
B2_TRPA16_33_Dla100	CCTCGTAAATCCTCATCAaaTTTCCTCAAGTAGGCACAAGCTGAA
B2_TRPA16_33_Dla100	AAAAGGAGAATTCATAAAAGCCAAAaaATCATCCAGTAAACCGCC
B2_TRPA16_33_Dla100	CCTCGTAAATCCTCATCAaaGAGAGTCAGATCTGATGGAGATCAG
B2_TRPA16_33_Dla100	TTTTCAAGACTAGTTTGAATGAGGGaaATCATCCAGTAAACCGCC
B2_TRPA16_33_Dla100	CCTCGTAAATCCTCATCAaaAATCTAAATCCGGATCCACAGCTTC
B2_TRPA16_33_Dla100	CACGGGTGGCCGGAGAGTACAAATCaaATCATCCAGTAAACCGCC
B2_TRPA16_33_Dla100	CCTCGTAAATCCTCATCAaaGGGTGAGCTTGGAACGAGAGGTGAA
B2_TRPA16_33_Dla100	TAATGTGTTCGATTCTGGTTCTGCGaaATCATCCAGTAAACCGCC
B2_TRPA16_33_Dla100	CCTCGTAAATCCTCATCAaaCTAAGTTCGGCTCTCTCAGCTCGCT
B2_TRPA16_33_Dla100	TTGCGAAGTCGTCTAATTAGCACTCaaATCATCCAGTAAACCGCC
B2_TRPA16_33_Dla100	CCTCGTAAATCCTCATCAaaTGTACTCTCCCGATGAAGAGCCTCG
B2_TRPA16_33_Dla100	AAGCGCGACTACGTAGGGAGCGAGTaaATCATCCAGTAAACCGCC
B2_TRPA16_33_Dla100	CCTCGTAAATCCTCATCAaaGCTTGGCATCAGATAAAATGGAGTT
B2_TRPA16_33_Dla100	AGAATTGCTGTGACTACTATTGGTCaaATCATCCAGTAAACCGCC
B2_TRPA16_33_Dla100	CCTCGTAAATCCTCATCAaaTGTCAGAAGATGTCAAACAAGAAAC
B2_TRPA16_33_Dla100	GGGATCCAGTTGGAGTGGTAGTGGAaaATCATCCAGTAAACCGCC
B2_TRPA16_33_Dla100	CCTCGTAAATCCTCATCAaaGAGCGCTCACGAGTGGTTGACGTCC
B2_TRPA16_33_Dla100	GATCCCACTTTGAGACCTGGTGATGaaATCATCCAGTAAACCGCC
B2_TRPA16_33_Dla100	CCTCGTAAATCCTCATCAaaCCAACAGGACAGCATCCTTTTGAGT
B2_TRPA16_33_Dla100	GTTGATCCATTAGCCACATGAGGCTaaATCATCCAGTAAACCGCC
B2_TRPA16_33_Dla100	CCTCGTAAATCCTCATCAaaCTTCCTCAAAATCATGCAACTTCTC
B2_TRPA16_33_Dla100	ACTCACGCCAGTAGTCATCTACACAaaATCATCCAGTAAACCGCC
B2_TRPA16_33_Dla100	CCTCGTAAATCCTCATCAaaTTCCAAGGCCACCAGTGCACGGCGT
B2_TRPA16_33_Dla100	TGTCGCTCTTCCATCCGAACTCATTaaATCATCCAGTAAACCGCC
B2_TRPA16_33_Dla100	CCTCGTAAATCCTCATCAaaATGATGGCGTAGAGAAGAAATATGA
B2_TRPA16_33_Dla100	GTTGCAATGATCACACTGATAAATAaaATCATCCAGTAAACCGCC
B2_TRPA16_33_Dla100	CCTCGTAAATCCTCATCAaaGCAGGGGTAAGAACACCAAGGTTAG
B2_TRPA16_33_Dla100	TGCCCTCTCGCATGGTGCCGAAAGCaaATCATCCAGTAAACCGCC
B2_TRPA16_33_Dla100	CCTCGTAAATCCTCATCAaaGCACATAATCAGATCGTATGTATTC
B2_TRPA16_33_Dla100	AAGCCCTATGCCAACCATTGAAACAaaATCATCCAGTAAACCGCC
B2_TRPA16_33_Dla100	CCTCGTAAATCCTCATCAaaACGTGTAAGTAGAATCGTGTGACTG
B2_TRPA16_33_Dla100	AGGACTAGAAAGGCCAGATACAAAAaaATCATCCAGTAAACCGCC
B2_TRPA16_33_Dla100	CCTCGTAAATCCTCATCAaaCAGAAGCAACATTCCACATCGGTTG
B2_TRPA16_33_Dla100	ATTTGCCTCGTGGTTGAACCAACTGaaATCATCCAGTAAACCGCC
B2_TRPA16_33_Dla100	CCTCGTAAATCCTCATCAaaAAACGGATGCTTTCCGGTTTGGTTT
B2_TRPA16_33_Dla100	TAGGGCAGCAAGGTTCGATCTTAGTaaATCATCCAGTAAACCGCC
B2_TRPA16_33_Dla100	CCTCGTAAATCCTCATCAaaGTTCTGTTTCGTCGCACGTTACGAA
B2_TRPA16_33_Dla100	ACGGTTGGTAAGCCAAGAACATCAGaaATCATCCAGTAAACCGCC
B2_TRPA16_33_Dla100	CCTCGTAAATCCTCATCAaaTTAGGTCAGCACCCGGATGCGGTTC
B2_TRPA16_33_Dla100	CGAGAATCGGGGATGGTTGAATTGTaaATCATCCAGTAAACCGCC
B2_TRPA16_33_Dla100	CCTCGTAAATCCTCATCAaaAGTGAGAACGTTGATGTATCACCAG
B2_TRPA16_33_Dla100	CTCTGGTTTTGGTCAACGGCGAAACaaATCATCCAGTAAACCGCC
B2_TRPA16_33_Dla100	CCTCGTAAATCCTCATCAaaGCTCGTCTAGGTATTCCTGTAGCGT
B2_TRPA16_33_Dla100	AGCTAGACGAGGATGAAGTGTCATCaaATCATCCAGTAAACCGCC
B2_TRPA16_33_Dla100	CCTCGTAAATCCTCATCAaaGTGTCCGATAAAGACTTTGGATTCG
B2_TRPA16_33_Dla100	GTCGTTCAGAATGGACTGTGTGCATaaATCATCCAGTAAACCGCC
B2_TRPA16_33_Dla100	CCTCGTAAATCCTCATCAaaCGGATTCCGCGTAGCAACTTTACGG
B2_TRPA16_33_Dla100	TCGGACTCCTCATGTACGCTTGCATaaATCATCCAGTAAACCGCC
B2_TRPA16_33_Dla100	CCTCGTAAATCCTCATCAaaTCGTCCCATATTCCAGTGCTTGATC
B2_TRPA16_33_Dla100	TTTGTCCAAAGCTTGGAGGAAACTTaaATCATCCAGTAAACCGCC
B2_TRPA16_33_Dla100	CCTCGTAAATCCTCATCAaaGTTTTCAATCAGCTGACCCACGGCA
B2_TRPA16_33_Dla100	GCTGTGCTGATAACCTCCACCGATGaaATCATCCAGTAAACCGCC
B2_TRPA16_33_Dla100	CCTCGTAAATCCTCATCAaaTTTTCCAATGTGGTTGTAGACCATG
B2_TRPA16_33_Dla100	TCATTCAGTAGTGCATCAGCCATGGaaATCATCCAGTAAACCGCC
B2_TRPA16_33_Dla100	CCTCGTAAATCCTCATCAaaGCCGCAGTTCACTATACAGTCCTTC
B2_TRPA16_33_Dla100	TGATCAGGTGTCTTCTTTTCATACAaaATCATCCAGTAAACCGCC
B2_TRPA16_33_Dla100	CCTCGTAAATCCTCATCAaaCCTTCGAGAAGAACTCCCACGATGG
B2_TRPA16_33_Dla100	AAAACAGTTCGAAACGTCTGTTGACaaATCATCCAGTAAACCGCC
B2_TRPA16_33_Dla100	CCTCGTAAATCCTCATCAaaCACATGTGTGATCCAGACCAACCAA
B2_TRPA16_33_Dla100	CAGGTCTCCATCCTTGTGAATAGTAaaATCATCCAGTAAACCGCC
B2_TRPA16_33_Dla100	CCTCGTAAATCCTCATCAaaGATATGACTAGATTTGGAACCCGAA
B2_TRPA16_33_Dla100	GGTGCATTGGCAAGTCCACCGAGCAaaATCATCCAGTAAACCGCC
B2_TRPA16_33_Dla100	CCTCGTAAATCCTCATCAaaTGAGTAGCAGAGAGCGGAAACATTC
B2_TRPA16_33_Dla100	GTACCGCAGGTCGTCGACTCCCATTaaATCATCCAGTAAACCGCC
B2_TRPA16_33_Dla100	CCTCGTAAATCCTCATCAaaGGAAGACTTCGACGTGGAACTATGA
B2_TRPA16_33_Dla100	ATCGGAAGAAGAGGAAGAAGAGGAAaaATCATCCAGTAAACCGCC
B2_GUCY_B1_33_Dla100	CCTCGTAAATCCTCATCAaaTTCTTTGTTGACAATGTGTTGGCAT
B2_GUCY_B1_33_Dla100	TTTGTGACAGATAACTTTAAGTTGCaaATCATCCAGTAAACCGCC
B2_GUCY_B1_33_Dla100	CCTCGTAAATCCTCATCAaaGTCTTTTACCTTTATGGTGCTTAGC
B2_GUCY_B1_33_Dla100	CGGTGCTTGCTGACTACATTAAAGAaaATCATCCAGTAAACCGCC
B2_GUCY_B1_33_Dla100	CCTCGTAAATCCTCATCAaaATCGAACTACGTCTGGATGTGAAGG
B2_GUCY_B1_33_Dla100	GAACTGCAAACTAGACTTCCACGTGaaATCATCCAGTAAACCGCC
B2_GUCY_B1_33_Dla100	CCTCGTAAATCCTCATCAaaCAAGCGCGCACGTTCTTTGCTCAAC
B2_GUCY_B1_33_Dla100	CTGGTGTGAGGATACATTTGAGTCCaaATCATCCAGTAAACCGCC
B2_GUCY_B1_33_Dla100	CCTCGTAAATCCTCATCAaaGTTATTTCATCTCGTCGACCGTTTA
B2_GUCY_B1_33_Dla100	CTACAAAGTTTCGCAGTCACTGGACaaATCATCCAGTAAACCGCC
B2_GUCY_B1_33_Dla100	CCTCGTAAATCCTCATCAaaTAAGTTGCGCCTCGCCCTTGAGACT
B2_GUCY_B1_33_Dla100	AGTAGGTGTTAATCGACCCTCCATCaaATCATCCAGTAAACCGCC
B2_GUCY_B1_33_Dla100	CCTCGTAAATCCTCATCAaaTTCGTAGGTTGTCTCGCTCACTTGA
B2_GUCY_B1_33_Dla100	ATCATATACACCGTAGACTTTCAACaaATCATCCAGTAAACCGCC
B2_GUCY_B1_33_Dla100	CCTCGTAAATCCTCATCAaaACTTCTACGGTTGTAACGGTGCTCC
B2_GUCY_B1_33_Dla100	CGCTGTGGGGCACTAGTTGCTTCCAaaATCATCCAGTAAACCGCC
B2_GUCY_B1_33_Dla100	CCTCGTAAATCCTCATCAaaCAACGACGCCCGCAACTGTAGGTCC
B2_GUCY_B1_33_Dla100	ACAGACAGTATCTGGGCATCTTAACaaATCATCCAGTAAACCGCC
B2_GUCY_B1_33_Dla100	CCTCGTAAATCCTCATCAaaCTGAGTTGACCATATCGAGAGCCAT
B2_GUCY_B1_33_Dla100	TTTTGGACTCGTCTTTCACACACTGaaATCATCCAGTAAACCGCC
B2_GUCY_B1_33_Dla100	CCTCGTAAATCCTCATCAaaTCGCATGGGACAACCGGATGCAATA
B2_GUCY_B1_33_Dla100	AGCAATGAAGGGTGCGTGATATTGAaaATCATCCAGTAAACCGCC
B2_GUCY_B1_33_Dla100	CCTCGTAAATCCTCATCAaaTAGACTTTGTGCTTCTCCGTCAATG
B2_GUCY_B1_33_Dla100	TAAGCATCGCCGATGGTTTCCACTTaaATCATCCAGTAAACCGCC
B2_GUCY_B1_33_Dla100	CCTCGTAAATCCTCATCAaaAACTAACCACCTCCAACGGAGATAG
B2_GUCY_B1_33_Dla100	CAAAACAGGAATAAAGCCTGTTGAGaaATCATCCAGTAAACCGCC
B2_GUCY_B1_33_Dla100	CCTCGTAAATCCTCATCAaaATCGCTCAACAGCAAAGTGATCTCT
B2_GUCY_B1_33_Dla100	ACTGCAAATATTGGTGAAACCGACAaaATCATCCAGTAAACCGCC
B2_GUCY_B1_33_Dla100	CCTCGTAAATCCTCATCAaaCCATTTCGAAGTCGCTCAGCAACAG
B2_GUCY_B1_33_Dla100	TTTTCACAAGTGGCCACGGCAGCCTaaATCATCCAGTAAACCGCC
B2_GUCY_B1_33_Dla100	CCTCGTAAATCCTCATCAaaCTGTTCGTTTCATTTCTTCGTCCAG
B2_GUCY_B1_33_Dla100	TTGGTATCATCTGGTATAACAGCTCaaATCATCCAGTAAACCGCC
B2_GUCY_B1_33_Dla100	CCTCGTAAATCCTCATCAaaCTTCTCGCTTTCCTGTTCTAAAGCC
B2_GUCY_B1_33_Dla100	GCGTAGGCTTTCGGCCAGTCGTTTAaaATCATCCAGTAAACCGCC
B2_GUCY_B1_33_Dla100	CCTCGTAAATCCTCATCAaaGCAAGTACCATATCCCGGCTTGAAT
B2_GUCY_B1_33_Dla100	TTCAGTTCGGCTGCCTGCTGCTCCCaaATCATCCAGTAAACCGCC
B2_GUCY_B1_33_Dla100	CCTCGTAAATCCTCATCAaaCGACTTCCCACATGGCATCTACATC
B2_GUCY_B1_33_Dla100	GCATGCTCAGATCGTTTAAATATAGaaATCATCCAGTAAACCGCC
B2_GUCY_B1_33_Dla100	CCTCGTAAATCCTCATCAaaAGCATCCCATTCATTCATGAACTTC
B2_GUCY_B1_33_Dla100	CATGATTGGCGTACCAATAAACACGaaATCATCCAGTAAACCGCC
B2_GUCY_B1_33_Dla100	CCTCGTAAATCCTCATCAaaTGCGAAAGACCAGTAATTTCAGATC
B2_GUCY_B1_33_Dla100	TGACCCCGTAGTTTTAGGCATCCTTaaATCATCCAGTAAACCGCC
B2_GUCY_B1_33_Dla100	CCTCGTAAATCCTCATCAaaTGCTGGTTAGTTCAAAGATATTGTT
B2_GUCY_B1_33_Dla100	GTCCACCGTTGGTTACCTCGTCTTTaaATCATCCAGTAAACCGCC
B2_GUCY_B1_33_Dla100	CCTCGTAAATCCTCATCAaaTTCAATAAGCGGACGCGTTACCCGA
B2_GUCY_B1_33_Dla100	GTGGATCATTATAGCATTCCATGTTaaATCATCCAGTAAACCGCC
B2_GUCY_B1_33_Dla100	CCTCGTAAATCCTCATCAaaTTCGGAAGTGCATTGATCATACTGC
B2_GUCY_B1_33_Dla100	ACATCGGGAACCTGTTTTCCCAAAAaaATCATCCAGTAAACCGCC
B2_GUCY_B1_33_Dla100	CCTCGTAAATCCTCATCAaaAAGAAAACCCGTGCTGGTAAAGGAG
B2_GUCY_B1_33_Dla100	AAAACGAAATTGAACGGAAATGAATaaATCATCCAGTAAACCGCC
B2_GUCY_B1_33_Dla100	CCTCGTAAATCCTCATCAaaTGTTAAAATGTAGGCGAAGAATGGT
B2_GUCY_B1_33_Dla100	GTCCTTTTGGTGGAACGTAGGTCGAaaATCATCCAGTAAACCGCC
B2_GUCY_B1_33_Dla100	CCTCGTAAATCCTCATCAaaAATTACCGTGATTTTCATTTCCGTT
B2_GUCY_B1_33_Dla100	TGTTTGAAGTTTGGCATCACTTTGTaaATCATCCAGTAAACCGCC
B2_GUCY_B1_33_Dla100	CCTCGTAAATCCTCATCAaaATCGATACTCAATAGTGATACCACT
B2_GUCY_B1_33_Dla100	AAAATGGCACATAACCCGATCGATGaaATCATCCAGTAAACCGCC
B2_GUCY_B1_33_Dla100	CCTCGTAAATCCTCATCAaaCGACTTCATTGCTGGATATTTACCT
B2_GUCY_B1_33_Dla100	AGTTTCATTGACACAGAAGAATGAAaaATCATCCAGTAAACCGCC
B2_GUCY_B1_33_Dla100	CCTCGTAAATCCTCATCAaaTTCAAGAAATCTCTCAGTTGTCTAC
B2_GUCY_B1_33_Dla100	AAGAATTCGTGAAGATTATCCAACCaaATCATCCAGTAAACCGCC
B2_GUCY_B1_33_Dla100	CCTCGTAAATCCTCATCAaaTACTGCAGAGGTATTTAACGAAGAG
B2_GUCY_B1_33_Dla100	GCACACGCAAGATACCCTCAAACCCaaATCATCCAGTAAACCGCC
B2_GUCY_B1_33_Dla100	CCTCGTAAATCCTCATCAaaTGGGATGTGTAGTAGTTTACTGGCA
B2_GUCY_B1_33_Dla100	TCCTGTAACGAATTTCAGCTCATCTaaATCATCCAGTAAACCGCC
B2_GUCY_B1_33_Dla100	CCTCGTAAATCCTCATCAaaTCGTAAACCTGATCACAGTGGAATT
B2_GUCY_B1_33_Dla100	GCATAAAGCTTGGGCAAAATGGCTTaaATCATCCAGTAAACCGCC
B2_GUCY_B2_33_Dla100	CCTCGTAAATCCTCATCAaaTTGAGACTGTACTACATTTGAACGT
B2_GUCY_B2_33_Dla100	GGCACGGACACAGTAGGGTACTGAGaaATCATCCAGTAAACCGCC
B2_GUCY_B2_33_Dla100	CCTCGTAAATCCTCATCAaaTGTTAATTATCGGTTACAGAGAGTA
B2_GUCY_B2_33_Dla100	TTTTCCAAGTACAAGCAATCAGTCTaaATCATCCAGTAAACCGCC
B2_GUCY_B2_33_Dla100	CCTCGTAAATCCTCATCAaaCCCTTGGACAAGCGATTAATTCCCG
B2_GUCY_B2_33_Dla100	GGTGTGTTTGGAAGCAGCCTCTGCTaaATCATCCAGTAAACCGCC
B2_GUCY_B2_33_Dla100	CCTCGTAAATCCTCATCAaaAGAGGAACTGCATCGACTTGCACTC
B2_GUCY_B2_33_Dla100	AGCTGAAGCAATTGTCATGTAGGGAaaATCATCCAGTAAACCGCC
B2_GUCY_B2_33_Dla100	CCTCGTAAATCCTCATCAaaAGTCTGCCAAACGTTCGTGTTCTGA
B2_GUCY_B2_33_Dla100	TTTTGGTCTGGTTAGATGAAAGATTaaATCATCCAGTAAACCGCC
B2_GUCY_B2_33_Dla100	CCTCGTAAATCCTCATCAaaAGCATCTTGCAATTTTCCATTCAAC
B2_GUCY_B2_33_Dla100	TATCACCTTCATGAGTTCTGTACTGaaATCATCCAGTAAACCGCC
B2_GUCY_B2_33_Dla100	CCTCGTAAATCCTCATCAaaGTTTTCATCGTTCCCTTCAGGGTGA
B2_GUCY_B2_33_Dla100	AAGGTTTGTATTTGGCTACCATCCTaaATCATCCAGTAAACCGCC
B2_GUCY_B2_33_Dla100	CCTCGTAAATCCTCATCAaaTTCGAGTGCTCTCGGAGATTTGGAC
B2_GUCY_B2_33_Dla100	CATAAACATTATAGTCAACCAGTTTaaATCATCCAGTAAACCGCC
B2_GUCY_B2_33_Dla100	CCTCGTAAATCCTCATCAaaTTCCACAGTGGCAACGCTGCTGCCG
B2_GUCY_B2_33_Dla100	AAGTGGCGAACTAGTTTGTTCCATCaaATCATCCAGTAAACCGCC
B2_GUCY_B2_33_Dla100	CCTCGTAAATCCTCATCAaaACCACTCCGGCCACAGCTGTTCCTG
B2_GUCY_B2_33_Dla100	AAACAGTAACGAGGCATTTTCACGCaaATCATCCAGTAAACCGCC
B2_GUCY_B2_33_Dla100	CCTCGTAAATCCTCATCAaaTTCGTCTTTGATATTATTGGCTGAT
B2_GUCY_B2_33_Dla100	TTTTATTCCCTCTGGAGGATCTTTTaaATCATCCAGTAAACCGCC
B2_GUCY_B2_33_Dla100	CCTCGTAAATCCTCATCAaaCAACCAGAAGCAATTAGATAGGCAT
B2_GUCY_B2_33_Dla100	GGGGCATGTAACTTTGTTCGTGCAGaaATCATCCAGTAAACCGCC
B2_GUCY_B2_33_Dla100	CCTCGTAAATCCTCATCAaaGCTTCTCGGTCAATTCATCAAAACA
B2_GUCY_B2_33_Dla100	CCACTGTCTCAACCTTGTAGACTCTaaATCATCCAGTAAACCGCC
B2_GUCY_B2_33_Dla100	CCTCGTAAATCCTCATCAaaTTCCAATGGAGTGAGACCTGCACAA
B2_GUCY_B2_33_Dla100	GTAGAGATTGTTCAACAACTGGACAaaATCATCCAGTAAACCGCC
B2_GUCY_B2_33_Dla100	CCTCGTAAATCCTCATCAaaAGTAGAGTAACCTCTTCAAAAGTCT
B2_GUCY_B2_33_Dla100	GATGTGAACCCAACTACATCACTGAaaATCATCCAGTAAACCGCC
B2_GUCY_B2_33_Dla100	CCTCGTAAATCCTCATCAaaGAAGCCGTTTAGCCACAGCTCGTGG
B2_GUCY_B2_33_Dla100	AAGTATCCACTGCCGAAACGCCCGAaaATCATCCAGTAAACCGCC
B2_GUCY_B2_33_Dla100	CCTCGTAAATCCTCATCAaaCTTCATTTCTTCATCCAACTTTCGC
B2_GUCY_B2_33_Dla100	CATTTGATAGAGAAGTTCATCTGTAaaATCATCCAGTAAACCGCC
B2_GUCY_B2_33_Dla100	CCTCGTAAATCCTCATCAaaTTGAGTTCAGCTGCCTGTTGTTCGC
B2_GUCY_B2_33_Dla100	TTTTCACCTTCCTGCTCCAGAGCCAaaATCATCCAGTAAACCGCC
B2_GUCY_B2_33_Dla100	CCTCGTAAATCCTCATCAaaGCATGCTCAGTTCATTCAAACACAG
B2_GUCY_B2_33_Dla100	CTAGCACCATATCGCGGCTTGAATCaaATCATCCAGTAAACCGCC
B2_GUCY_B2_33_Dla100	CCTCGTAAATCCTCATCAaaCAATATTGGTGTGGCAAGAAAGGCC
B2_GUCY_B2_33_Dla100	CAAGTCGAAGAGGTCATCAACGTCAaaATCATCCAGTAAACCGCC
B2_GUCY_B2_33_Dla100	CCTCGTAAATCCTCATCAaaTGTCCACGGAGCCTGAATGCCTCTT
B2_GUCY_B2_33_Dla100	GCATCCCATTCCTCTAGAAATTTCAaaATCATCCAGTAAACCGCC
B2_GUCY_B2_33_Dla100	CCTCGTAAATCCTCATCAaaAGATGGTGTTGGTGTGAAGCATAAC
B2_GUCY_B2_33_Dla100	TTTTACTCTTCAAACTGGACATTTCaaATCATCCAGTAAACCGCC
B2_GUCY_B2_33_Dla100	CCTCGTAAATCCTCATCAaaTGTGATTTTAAACACAGCGTCAAGT
B2_GUCY_B2_33_Dla100	TTCCCAATTAAGCTCGATCAATGGTaaATCATCCAGTAAACCGCC
B2_GUCY_B2_33_Dla100	CCTCGTAAATCCTCATCAaaGCCAAGCTTTGACCAGCATTTATAA
B2_GUCY_B2_33_Dla100	TTGCCCATAATCTCAGGTACCGCATaaATCATCCAGTAAACCGCC
B2_GUCY_B2_33_Dla100	CCTCGTAAATCCTCATCAaaACGGAAATGCTTCGAAGAATACACT
B2_GUCY_B2_33_Dla100	TGAGGCCTCGATTGAACACCACACTaaATCATCCAGTAAACCGCC
B2_GUCY_B2_33_Dla100	CCTCGTAAATCCTCATCAaaTTGATAGGTATGATTGTCAAAATGG
B2_GUCY_B2_33_Dla100	GGGCAGTAAACGAGAGTCACCCGCGaaATCATCCAGTAAACCGCC
B2_GUCY_B2_33_Dla100	CCTCGTAAATCCTCATCAaaTGCTCCACTTCACCAACAATCGTAA
B2_GUCY_B2_33_Dla100	CGAAGGATTGTTCCACTTGTGACACaaATCATCCAGTAAACCGCC
B2_GUCY_B2_33_Dla100	CCTCGTAAATCCTCATCAaaATCGATATTCCAGCGTGATCCCTGT
B2_GUCY_B2_33_Dla100	AAAACGGTACGAACCCTTCTCGTCGaaATCATCCAGTAAACCGCC
B2_GUCY_B2_33_Dla100	CCTCGTAAATCCTCATCAaaTGGTATAATGTGCGGGTAGGATGTG
B2_GUCY_B2_33_Dla100	ACTCTCATTCACGCAAAAGAACGAAaaATCATCCAGTAAACCGCC
B2_GUCY_B2_33_Dla100	CCTCGTAAATCCTCATCAaaCCGACAACAAATTCTGATAGCCTTT
B2_GUCY_B2_33_Dla100	AAAAGTCACTGAGACTGCGTCCAAGaaATCATCCAGTAAACCGCC
B2_GUCY_B2_33_Dla100	CCTCGTAAATCCTCATCAaaCATATCCATTTTGATCTGATCCTCC
B2_GUCY_B2_33_Dla100	GCTCACAAACTCAACAAACATTCGCaaATCATCCAGTAAACCGCC
B2_GUCY_B2_33_Dla100	CCTCGTAAATCCTCATCAaaAACAGTTTTGGCAGAAGAGCTTCAT
B2_GUCY_B2_33_Dla100	ATTTGTAACACCTTGCTTGCTGTATaaATCATCCAGTAAACCGCC
B2_GUCY_B2_33_Dla100	CCTCGTAAATCCTCATCAaaTTTCACACCCAGCTTTGGTTAACAC
B2_GUCY_B2_33_Dla100	AGTTACGCTTAATTTCAAACTGCTTaaATCATCCAGTAAACCGCC
B2_5HTRA1_33_Dla100	CCTCGTAAATCCTCATCAaaCTAGTGAGTTGATTGTATTCGGAGT
B2_5HTRA1_33_Dla100	AAAAGAGGCTCTCGTGCTCGCTCAGaaATCATCCAGTAAACCGCC
B2_5HTRA1_33_Dla100	CCTCGTAAATCCTCATCAaaCTTTGTTCCATAGCCCCACCATCAT
B2_5HTRA1_33_Dla100	AAAAGTTGTCTGTTGTGATGTTGTAaaATCATCCAGTAAACCGCC
B2_5HTRA1_33_Dla100	CCTCGTAAATCCTCATCAaaTGAATGCCTTTGAAGAAATGCCGGG
B2_5HTRA1_33_Dla100	CAAAAGCACTTCGTTCTCCTCTGAAaaATCATCCAGTAAACCGCC
B2_5HTRA1_33_Dla100	CCTCGTAAATCCTCATCAaaCTGAATTCGACCTTTGCAACACAAG
B2_5HTRA1_33_Dla100	GTCCCACTCAGTTGCTACAAATGAAaaATCATCCAGTAAACCGCC
B2_5HTRA1_33_Dla100	CCTCGTAAATCCTCATCAaaACACGTATGTTTGTACAGACTTGCT
B2_5HTRA1_33_Dla100	TTTTAAAATAATAACTCTGAAATCAaaATCATCCAGTAAACCGCC
B2_5HTRA1_33_Dla100	CCTCGTAAATCCTCATCAaaGCAGTTAAATTTGGCACATTGCGGA
B2_5HTRA1_33_Dla100	AAGAATGGTAAGTAAATGGTAATGAaaATCATCCAGTAAACCGCC
B2_5HTRA1_33_Dla100	CCTCGTAAATCCTCATCAaaTGGTCAGTGGAATGAAGAATCTTTG
B2_5HTRA1_33_Dla100	TAGTATGATGCAAAATTTTCCCAGTaaATCATCCAGTAAACCGCC
B2_5HTRA1_33_Dla100	CCTCGTAAATCCTCATCAaaGCGGTCGGAGAGTGAACGAACTTGA
B2_5HTRA1_33_Dla100	AGAGCCAGTTCGTTCAGATATCAGGaaATCATCCAGTAAACCGCC
B2_5HTRA1_33_Dla100	CCTCGTAAATCCTCATCAaaTCGTGGATCAATAACGGACGGGCGA
B2_5HTRA1_33_Dla100	TCGCATTCGAGTTGGTCTTCGTGCTaaATCATCCAGTAAACCGCC
B2_5HTRA1_33_Dla100	CCTCGTAAATCCTCATCAaaAAACTCCGTCGCCGTACTTGCTGAT
B2_5HTRA1_33_Dla100	AACTCGTTGAGTTCAAACTGAGTTAaaATCATCCAGTAAACCGCC
B2_5HTRA1_33_Dla100	CCTCGTAAATCCTCATCAaaACACGAATGGCAAGCGGAAATCCTG
B2_5HTRA1_33_Dla100	TTCCTTTGCACTGACATTTCAGTATaaATCATCCAGTAAACCGCC
B2_5HTRA1_33_Dla100	CCTCGTAAATCCTCATCAaaCAGGCTATTCATGTAGCCCAGCCAT
B2_5HTRA1_33_Dla100	GAACTTTGCGTAGATGATTGGATTTaaATCATCCAGTAAACCGCC
B2_5HTRA1_33_Dla100	CCTCGTAAATCCTCATCAaaTAGTCTCTCAAACTGAGGTTGAATA
B2_5HTRA1_33_Dla100	AAAGTTTGCGTGACATTTGCCGGAAaaATCATCCAGTAAACCGCC
B2_5HTRA1_33_Dla100	CCTCGTAAATCCTCATCAaaTGCCCATTATAACTCCAAGTGTAAC
B2_5HTRA1_33_Dla100	AAAATGGAAGCCAGCACAGTGTGAAaaATCATCCAGTAAACCGCC
B2_5HTRA1_33_Dla100	CCTCGTAAATCCTCATCAaaAACAGTTTTACGACGTCCTGGTCGC
B2_5HTRA1_33_Dla100	GGCTTTCATATTTTCTGAAGAAGCTaaATCATCCAGTAAACCGCC
B2_5HTRA1_33_Dla100	CCTCGTAAATCCTCATCAaaCTGAATCGTAAGCGTGGCAGAGATG
B2_5HTRA1_33_Dla100	ATGGTCGATTCTGAATCAGGCGAGTaaATCATCCAGTAAACCGCC
B2_5HTRA1_33_Dla100	CCTCGTAAATCCTCATCAaaTTGTCGGATCACTAAGACCATTCCC
B2_5HTRA1_33_Dla100	GCAGTGAAAACGAACTCCTCACCCGaaATCATCCAGTAAACCGCC
B2_5HTRA1_33_Dla100	CCTCGTAAATCCTCATCAaaGAGCTTGTGGCCCTCCTCATTTTCG
B2_5HTRA1_33_Dla100	AATGCCTTTTGTGGTTGCCTCCGAAaaATCATCCAGTAAACCGCC
B2_5HTRA1_33_Dla100	CCTCGTAAATCCTCATCAaaGAGAACGAAGCCTGTTTAGGAACAA
B2_5HTRA1_33_Dla100	CATCGGAATGATGTTGCCTCAATCTaaATCATCCAGTAAACCGCC
B2_5HTRA1_33_Dla100	CCTCGTAAATCCTCATCAaaTACCGTCGTACGGGATTCGTAGTGT
B2_5HTRA1_33_Dla100	CAAATGCGGAGCTATTCCGATTCAGaaATCATCCAGTAAACCGCC
B2_5HTRA1_33_Dla100	CCTCGTAAATCCTCATCAaaAGATGTTCGACCACCCACATCCACC
B2_5HTRA1_33_Dla100	TTTTATCACCTCTTCCGCTAAGGGAaaATCATCCAGTAAACCGCC
B2_5HTRA1_33_Dla100	CCTCGTAAATCCTCATCAaaTGGACCGTGACTCGTCTAACAATTA
B2_5HTRA1_33_Dla100	GTTGCCCGCATTTGCATTGCAGAATaaATCATCCAGTAAACCGCC
B2_5HTRA1_33_Dla100	CCTCGTAAATCCTCATCAaaCAATGAGAGGAATGTAGAATGCTGA
B2_5HTRA1_33_Dla100	AAACACGACCGTATAAGACGAACATaaATCATCCAGTAAACCGCC
B2_5HTRA1_33_Dla100	CCTCGTAAATCCTCATCAaaATCTGAATAGTCACAATCGTATTGA
B2_5HTRA1_33_Dla100	CGTAGCATAGACCTGATACGTCAAAaaATCATCCAGTAAACCGCC
B2_5HTRA1_33_Dla100	CCTCGTAAATCCTCATCAaaCCATGAACCAGCATACAGTGATCAT
B2_5HTRA1_33_Dla100	AAAATGGTGGGATACTAATCAGTGCaaATCATCCAGTAAACCGCC
B2_5HTRA1_33_Dla100	CCTCGTAAATCCTCATCAaaAGCGTATGTCAGGGGACGTGTGATA
B2_5HTRA1_33_Dla100	AATCATGCGCTTGGTTGTTCGACTCaaATCATCCAGTAAACCGCC
B2_5HTRA1_33_Dla100	CCTCGTAAATCCTCATCAaaAGACTGAAAATGGAAGCTGTACATA
B2_5HTRA1_33_Dla100	AAATATCGATCGACAGCTATTGCACaaATCATCCAGTAAACCGCC
B2_5HTRA1_33_Dla100	CCTCGTAAATCCTCATCAaaCCAATAGCCCCGGACTTGCTGTACA
B2_5HTRA1_33_Dla100	AAAATCACACAGTAACTCATCGAAAaaATCATCCAGTAAACCGCC
B2_5HTRA1_33_Dla100	CCTCGTAAATCCTCATCAaaAGGAAATCAGATACAGCCAAATTGA
B2_5HTRA1_33_Dla100	GCGAATGGAAGCACAATAACACTGAaaATCATCCAGTAAACCGCC
B2_5HTRA1_33_Dla100	CCTCGTAAATCCTCATCAaaGACGGACAATAAGAATCGCAATTCC
B2_5HTRA1_33_Dla100	GTAACAAGTTTGCAGGGTTTCGGAGaaATCATCCAGTAAACCGCC
B2_5HTRA1_33_Dla100	CCTCGTAAATCCTCATCAaaTGTCAATAGTAGTAGAACAATTGTT
B2_5HTRA1_33_Dla100	GAGCATATTGCCAAAAGCTGTCATCaaATCATCCAGTAAACCGCC
B2_5HTRA1_33_Dla100	CCTCGTAAATCCTCATCAaaGAATCGAAGCAGGGAACTATTTCCT
B2_5HTRA1_33_Dla100	ATTATTTCCTGGACAAACGTAAACGaaATCATCCAGTAAACCGCC
B2_5HTRA1_33_Dla100	CCTCGTAAATCCTCATCAaaGTTGGATCAACGCAGAACATGGCAG
B2_5HTRA1_33_Dla100	GTTTGACTTCCAACCCTTCGACAGCaaATCATCCAGTAAACCGCC
B2_PACSYN_33_Dla100	CCTCGTAAATCCTCATCAaaTCATATGCGGTTAAACACCCAAATA
B2_PACSYN_33_Dla100	TTTCGTTCGAGAGAATCCGATTAGCaaATCATCCAGTAAACCGCC
B2_PACSYN_33_Dla100	CCTCGTAAATCCTCATCAaaAAAAGCTACATTGATCGCTTTTGCT
B2_PACSYN_33_Dla100	TGCTCATTGGTGGAGAGAGGTCAACaaATCATCCAGTAAACCGCC
B2_PACSYN_33_Dla100	CCTCGTAAATCCTCATCAaaGACCGCATAGTTAAATGATGTTGAA
B2_PACSYN_33_Dla100	CCCTGAAGACGGTAATAACACAGTAaaATCATCCAGTAAACCGCC
B2_PACSYN_33_Dla100	CCTCGTAAATCCTCATCAaaTGTGCACGCTGAATGACGAACCGAT
B2_PACSYN_33_Dla100	AAAAGGGAATAAATTATTCACTGATaaATCATCCAGTAAACCGCC
B2_PACSYN_33_Dla100	CCTCGTAAATCCTCATCAaaACGATTTGTAGATGAATGAAGTACG
B2_PACSYN_33_Dla100	AAGAGCGGTACAGAACGGAAGAAAAaaATCATCCAGTAAACCGCC
B2_PACSYN_33_Dla100	CCTCGTAAATCCTCATCAaaAAGCATAACATGTGTGTGCACACGG
B2_PACSYN_33_Dla100	ATCTGCCTCAGAGCAAGAGAGTGTCaaATCATCCAGTAAACCGCC
B2_PACSYN_33_Dla100	CCTCGTAAATCCTCATCAaaTCAATAGATAATAAAACATTAGAAT
B2_PACSYN_33_Dla100	TGTGGAACGGCGGTCAAAGAAATGCaaATCATCCAGTAAACCGCC
B2_PACSYN_33_Dla100	CCTCGTAAATCCTCATCAaaGGTGGTGTCATCCGGAAAATGTTCA
B2_PACSYN_33_Dla100	AAAAGCGACATGGTTGCGCGATCGTaaATCATCCAGTAAACCGCC
B2_PACSYN_33_Dla100	CCTCGTAAATCCTCATCAaaTAGCGCGTGTTGAACAACTGACTAA
B2_PACSYN_33_Dla100	ACGATTGTAGTGTGCAGCATGAATGaaATCATCCAGTAAACCGCC
B2_PACSYN_33_Dla100	CCTCGTAAATCCTCATCAaaCATCTGCGTCTTCCAACTTTTCAAA
B2_PACSYN_33_Dla100	TTTTCCGACCTTTACACCAGCCTTGaaATCATCCAGTAAACCGCC
B2_PACSYN_33_Dla100	CCTCGTAAATCCTCATCAaaTCGTCATATGTTGCGGAAGCGTAAT
B2_PACSYN_33_Dla100	GCTCGAACACGAACACCTGGGCGTCaaATCATCCAGTAAACCGCC
B2_PACSYN_33_Dla100	CCTCGTAAATCCTCATCAaaCTTGACTTCCGCAGAAGGAGAGTAG
B2_PACSYN_33_Dla100	AGGTTCAGTATCCGTTTGATCAAAGaaATCATCCAGTAAACCGCC
B2_PACSYN_33_Dla100	CCTCGTAAATCCTCATCAaaGGTCCGTTGGTCGAAACACCGTTGT
B2_PACSYN_33_Dla100	TCAAACGGAGTTGGCATGGCGGTTTaaATCATCCAGTAAACCGCC
B2_PACSYN_33_Dla100	CCTCGTAAATCCTCATCAaaCAGCGGAAGGGGAACTGATGACCGG
B2_PACSYN_33_Dla100	ATCGACTCGCAGGAGCCTCGGTCGCaaATCATCCAGTAAACCGCC
B2_PACSYN_33_Dla100	CCTCGTAAATCCTCATCAaaTGTCTCCGAAACTTGTGACCGCTTC
B2_PACSYN_33_Dla100	GATGGCTGTCAAAGTCACAGTGCTAaaATCATCCAGTAAACCGCC
B2_PACSYN_33_Dla100	CCTCGTAAATCCTCATCAaaTATTCCTCGAATTTGGGAAACATGG
B2_PACSYN_33_Dla100	CCACTTATCGTGTGCAATTCTGGTGaaATCATCCAGTAAACCGCC
B2_PACSYN_33_Dla100	CCTCGTAAATCCTCATCAaaACAAGTTTAGATCGTAGTCAATATC
B2_PACSYN_33_Dla100	GCATATCTACACCGTGTTTGGAGGAaaATCATCCAGTAAACCGCC
B2_PACSYN_33_Dla100	CCTCGTAAATCCTCATCAaaATAGATTGTTTTGAAGTTTGCCTTC
B2_PACSYN_33_Dla100	GAGCGCAATCGATTCCTCCAGTTCTaaATCATCCAGTAAACCGCC
B2_PACSYN_33_Dla100	CCTCGTAAATCCTCATCAaaCGAATTCCTGTGTCCGATTGAATAC
B2_PACSYN_33_Dla100	TTTTGAAGTAGGTAAGTCGCTCACGaaATCATCCAGTAAACCGCC
B2_PACSYN_33_Dla100	CCTCGTAAATCCTCATCAaaTTCGGCATCCAAATCGTTTATTGCA
B2_PACSYN_33_Dla100	GGTCATTTCTTCCAAATATCGAGGAaaATCATCCAGTAAACCGCC
B2_PACSYN_33_Dla100	CCTCGTAAATCCTCATCAaaTCCTTCTCAGCTTTCTTCAATTTGT
B2_PACSYN_33_Dla100	GTATAGTTAGACCGGGTACGTTCAAaaATCATCCAGTAAACCGCC
B2_PACSYN_33_Dla100	CCTCGTAAATCCTCATCAaaGTTCCGGCGTCCCGGATGGATCATT
B2_PACSYN_33_Dla100	TTTTAAGTTTGGGATTTTCGTCTAGaaATCATCCAGTAAACCGCC
B2_PACSYN_33_Dla100	CCTCGTAAATCCTCATCAaaTCGTTCCATTTTACAGGCATGATGG
B2_PACSYN_33_Dla100	GGCATTTTGTACTTGTACTTGTAGGaaATCATCCAGTAAACCGCC
B2_PACSYN_33_Dla100	CCTCGTAAATCCTCATCAaaAACCGCTTTGCCCATGGTTTCTGAG
B2_PACSYN_33_Dla100	TCTTTCTTGCCATGGTACACTTTTCaaATCATCCAGTAAACCGCC
B2_PACSYN_33_Dla100	CCTCGTAAATCCTCATCAaaCTTTCTGCCAGTGTTTGAGCCCAGT
B2_PACSYN_33_Dla100	GGGGAAGGGATGTTTTGTGGAAGTGaaATCATCCAGTAAACCGCC
B2_PACSYN_33_Dla100	CCTCGTAAATCCTCATCAaaACTCTTGTGTGCGTTGGAGACAGCC
B2_PACSYN_33_Dla100	GAGTTCGTCAATGAGTTGGGTTTGCaaATCATCCAGTAAACCGCC
B2_PACSYN_33_Dla100	CCTCGTAAATCCTCATCAaaGACGCAGTTGAACCGTATTCCAATC
B2_PACSYN_33_Dla100	GCCTCAACACAAAGGCCTTTCCATGaaATCATCCAGTAAACCGCC
B2_PACSYN_33_Dla100	CCTCGTAAATCCTCATCAaaACCAACGTTTTAGGTTGGCGGCATA
B2_PACSYN_33_Dla100	AGTCAAGGAAACTTAACCATTTTGAaaATCATCCAGTAAACCGCC
B2_PACSYN_33_Dla100	CCTCGTAAATCCTCATCAaaCATTTGAGCGAGCTCATTGCAGAGT
B2_PACSYN_33_Dla100	TCTTTCAACCTCCGCTCGCTCGTGAaaATCATCCAGTAAACCGCC
B2_PACSYN_33_Dla100	CCTCGTAAATCCTCATCAaaCGCTGATACTCCCTACATTCCCAAA
B2_PACSYN_33_Dla100	TTCGACGTATCTACACGTCGAACTGaaATCATCCAGTAAACCGCC
B2_PACSYN_33_Dla100	CCTCGTAAATCCTCATCAaaCTAACTCAACAGAGCCAACCATCCC
B2_PACSYN_33_Dla100	TGGGGACAGATGATAAATCAGAGCCaaATCATCCAGTAAACCGCC
B2_PACSYN_33_Dla100	CCTCGTAAATCCTCATCAaaTTGCGCCAGTTCACAGTCAGGTTCA
B2_PACSYN_33_Dla100	GGAATTTGAAAACCGCGGCTCGGAGaaATCATCCAGTAAACCGCC
B2_PACSYN_33_Dla100	CCTCGTAAATCCTCATCAaaGGGACTGTGAAGGTGAGTTCCTGTT
B2_PACSYN_33_Dla100	TCAGAATCCAAATCCAAATATCGGAaaATCATCCAGTAAACCGCC
B2_SNAP_25_Dla0	CCTCGTAAATCCTCATCAaaGTTACGGAGCAAGATTCGGCGGAGC
B2_SNAP_25_Dla0	TTTTTGGACCAAAATGCTGCATGCCaaATCATCCAGTAAACCGCC
B2_SNAP_25_Dla0	CCTCGTAAATCCTCATCAaaTCGAGAATGTAGTGAGCGGTAGCGC
B2_SNAP_25_Dla0	AAGCAATAGACCAGAGGAATAGCAGaaATCATCCAGTAAACCGCC
B2_SNAP_25_Dla0	CCTCGTAAATCCTCATCAaaCACATACTGAGATAAACAGGGGGTT
B2_SNAP_25_Dla0	GGAAAAAGCGCAAATAGTAATAACTaaATCATCCAGTAAACCGCC
B2_SNAP_25_Dla0	CCTCGTAAATCCTCATCAaaTATTTTGTTGCACAATAGAATAAGT
B2_SNAP_25_Dla0	AGCAAGTCATGATAACTTTGCCGGTaaATCATCCAGTAAACCGCC
B2_SNAP_25_Dla0	CCTCGTAAATCCTCATCAaaAATAAAGACAACAACGAGAGGAATG
B2_SNAP_25_Dla0	GTTTTGTTTGCAGAATAGCTTACCCaaATCATCCAGTAAACCGCC
B2_SNAP_25_Dla0	CCTCGTAAATCCTCATCAaaTCGAAGAGGAACTGAGAAAAATGAC
B2_SNAP_25_Dla0	TTGGAAACGAGTCGTCCCACTTTCAaaATCATCCAGTAAACCGCC
B2_SNAP_25_Dla0	CCTCGTAAATCCTCATCAaaAGGGGGAGGAAATTACAAGATAAAT
B2_SNAP_25_Dla0	GATTAATCACAGCAATAGCGAAATGaaATCATCCAGTAAACCGCC
B2_SNAP_25_Dla0	CCTCGTAAATCCTCATCAaaTTAGGTGATGTCTTCGTCATCACCA
B2_SNAP_25_Dla0	ACAGTGTCTGGATGAGAAATCAGGCaaATCATCCAGTAAACCGCC
B2_SNAP_25_Dla0	CCTCGTAAATCCTCATCAaaGACGTAACCCAGGGGTCGAGACGGG
B2_SNAP_25_Dla0	AGAGTCTTCTTGAGTTTCAAAAGCAaaATCATCCAGTAAACCGCC
B2_SNAP_25_Dla0	CCTCGTAAATCCTCATCAaaTAAATGCTTCTGGGTTCTCTTGCTC
B2_SNAP_25_Dla0	TGTTGTCGTATTCCTGTACAGCCACaaATCATCCAGTAAACCGCC
B2_SNAP_25_Dla0	CCTCGTAAATCCTCATCAaaTCAGCGAACATTGGGAAGGATTCCT
B2_SNAP_25_Dla0	TTTTTCATGAGTGTGCATTCCCGTGaaATCATCCAGTAAACCGCC
B2_SNAP_25_Dla0	CCTCGTAAATCCTCATCAaaTTAAGTCCACGCAGAAGTGACAAAT
B2_SNAP_25_Dla0	ACGTCTTCAGTGCCTTCTGGCCGTTaaATCATCCAGTAAACCGCC
B2_SNAP_25_Dla0	CCTCGTAAATCCTCATCAaaGTATTTGAGCAACTTGTTTTCCATG
B2_SNAP_25_Dla0	AGATTTGAAAAGGTGTTCCTTGGCTaaATCATCCAGTAAACCGCC
B2_SNAP_25_Dla0	CCTCGTAAATCCTCATCAaaGCTGCCTTGCTGTACTGCCCCAATG
B2_SNAP_25_Dla0	GCCTTGCCCACCTCCTCAAAGATATaaATCATCCAGTAAACCGCC
B2_SNAP_25_Dla0	CCTCGTAAATCCTCATCAaaACTTCATTGCCGAGCTGTTGGACTC
B2_SNAP_25_Dla0	CACACAACTGGGCGACCATTAGTTGaaATCATCCAGTAAACCGCC
B2_SNAP_25_Dla0	CCTCGTAAATCCTCATCAaaGTAATGCCGGACAGCCTGTTCCAAG
B2_SNAP_25_Dla0	TCCCTTGTAGTAGTCCGCCGCCTGCaaATCATCCAGTAAACCGCC
B2_SNAP_25_Dla0	CCTCGTAAATCCTCATCAaaATAGTCATGTGATGTTTAGCGGCCA
B2_SNAP_25_Dla0	ACCAACACGGTTTCGTAGATTTCTGaaATCATCCAGTAAACCGCC
B2_SNAP_25_Dla0	CCTCGTAAATCCTCATCAaaCAATTGCCTGATTCATACACTCGAC
B2_SNAP_25_Dla0	AGAATCGACCCATTTCAGTGTATATaaATCATCCAGTAAACCGCC
B2_SNAP_25_Dla0	CCTCGTAAATCCTCATCAaaAGTGGCCGCATTCACATAATGTGTG
B2_SNAP_25_Dla0	GCGCTGTGGGTCAACTTTCTTAAACaaATCATCCAGTAAACCGCC
B2_SNAP_25_Dla0	CCTCGTAAATCCTCATCAaaCATAATCGCGCGGCCTCGAGAAATG
B2_SNAP_25_Dla0	GCTTCATGTTTCACCTTGTCCTGTAaaATCATCCAGTAAACCGCC
B2_SNAP_25_Dla0	CCTCGTAAATCCTCATCAaaTTTTGTAACAATTGGCAGCCTTCTC
B2_SNAP_25_Dla0	TCCCAGCTTCAGTCCAGTTGTGGGCaaATCATCCAGTAAACCGCC
B2_SNAP_25_Dla0	CCTCGTAAATCCTCATCAaaCCCGCTTCTGCGCCTGCGGCCAGAC
B2_SNAP_25_Dla0	TAGCGATACCATTTCTTGGATTTTAaaATCATCCAGTAAACCGCC
B2_SNAP_25_Dla0	CCTCGTAAATCCTCATCAaaTTCTTGGCCTGCTCAATATACTCAC
B2_SNAP_25_Dla0	AAGGAAAAGAAGCCTCCCTTTGTTTaaATCATCCAGTAAACCGCC
B2_SNAP_25_Dla0	CCTCGTAAATCCTCATCAaaAAAATTTTAAATTACGCGCGCTTTT
B2_SNAP_25_Dla0	TTTTTACTGGTTAATGCGCAGTTCCaaATCATCCAGTAAACCGCC
B2_SNAP_25_Dla0	CCTCGTAAATCCTCATCAaaCAAAGTTCCCGGGTCAAGTTTCAAT
B2_SNAP_25_Dla0	GTTTTCAGCGGGTGCGAGGCTAGTGaaATCATCCAGTAAACCGCC
B1_SERT_33_Dla50	GAGGAGGGCAGCAAACGGaaTCTGGCTAACTGTTGAATGACCAAC
B1_SERT_33_Dla50	TTTTAAACGATGAACCCATCATTTTtaGAAGAGTCTTCCTTTACG
B1_SERT_33_Dla50	GAGGAGGGCAGCAAACGGaaATTGCGCATGTCTAAATGGAAGCAA
B1_SERT_33_Dla50	CGACACAACTATAGTTAATAACACAtaGAAGAGTCTTCCTTTACG
B1_SERT_33_Dla50	GAGGAGGGCAGCAAACGGaaTGTGAACCTTGAACAGCAGTTGCGG
B1_SERT_33_Dla50	GTAGCGCTTCTTACACTGCATTAAGtaGAAGAGTCTTCCTTTACG
B1_SERT_33_Dla50	GAGGAGGGCAGCAAACGGaaGAGGCAACAGCACAAAATGGAAAGC
B1_SERT_33_Dla50	GGGTTACGACTACGACCTTGTTGTTtaGAAGAGTCTTCCTTTACG
B1_SERT_33_Dla50	GAGGAGGGCAGCAAACGGaaTATAAGGTCGCTTGGGAGGTTTGGT
B1_SERT_33_Dla50	TTTTCCACTCAGGTGTTCCCACCTAtaGAAGAGTCTTCCTTTACG
B1_SERT_33_Dla50	GAGGAGGGCAGCAAACGGaaTGGCTATTACTGTGAGAATGTGAAT
B1_SERT_33_Dla50	TGCACAGTCACGTCGGAGCCAAGCGtaGAAGAGTCTTCCTTTACG
B1_SERT_33_Dla50	GAGGAGGGCAGCAAACGGaaGGCACTTTGAGTTGCTTTTGGTCAC
B1_SERT_33_Dla50	GTATCGTTTGCTGGGTGTGAACTATtaGAAGAGTCTTCCTTTACG
B1_SERT_33_Dla50	GAGGAGGGCAGCAAACGGaaCATAATGGGAATAAACACGACCGAT
B1_SERT_33_Dla50	TTTGGCCGTCACAAATTGTACGAACtaGAAGAGTCTTCCTTTACG
B1_SERT_33_Dla50	GAGGAGGGCAGCAAACGGaaAGTTTGCTAAGTTGGCAATGAAAAT
B1_SERT_33_Dla50	CTAGGGCTGTAGTGGGCCGGAACGTtaGAAGAGTCTTCCTTTACG
B1_SERT_33_Dla50	GAGGAGGGCAGCAAACGGaaTAGAATTGAAATGGGAGCACCATGT
B1_SERT_33_Dla50	TGCTACACATTCACAGAAGACAATGtaGAAGAGTCTTCCTTTACG
B1_SERT_33_Dla50	GAGGAGGGCAGCAAACGGaaCGTAAGTTTGGGATTCGATCCAAAA
B1_SERT_33_Dla50	AACAGGACAAACAGTTCACGCCGTCtaGAAGAGTCTTCCTTTACG
B1_SERT_33_Dla50	GAGGAGGGCAGCAAACGGaaGGTGGAACCTTTCAACGTAGCGATT
B1_SERT_33_Dla50	CATAAGCATAAAGATGATTGCCCAAtaGAAGAGTCTTCCTTTACG
B1_SERT_33_Dla50	GAGGAGGGCAGCAAACGGaaCAAGCACGGAGAAAACGACGAAACC
B1_SERT_33_Dla50	TCTTATTCATCCGGAAGCACATATGtaGAAGAGTCTTCCTTTACG
B1_SERT_33_Dla50	GAGGAGGGCAGCAAACGGaaAAAGCTAGCAAAACGCCGAATCCAG
B1_SERT_33_Dla50	TTGTTGTGGAATTTATTGTAACTGGtaGAAGAGTCTTCCTTTACG
B1_SERT_33_Dla50	GAGGAGGGCAGCAAACGGaaAGTCAGAGATCCTTCCAAAGTTAGT
B1_SERT_33_Dla50	CCGGGGAGTGAGGTAGTATTTGATTtaGAAGAGTCTTCCTTTACG
B1_SERT_33_Dla50	GAGGAGGGCAGCAAACGGaaACAGAGAAAAGTAGACGATAGTGAA
B1_SERT_33_Dla50	CCTTACCACTACTTTTGACACCTTTtaGAAGAGTCTTCCTTTACG
B1_SERT_33_Dla50	GAGGAGGGCAGCAAACGGaaCGGTAGAAATACTCTTCAGTTGAAG
B1_SERT_33_Dla50	GTAGAATATTGCAACTGAAGTACACtaGAAGAGTCTTCCTTTACG
B1_SERT_33_Dla50	GAGGAGGGCAGCAAACGGaaGTATTCCACCAATTGTTACAGCTGT
B1_SERT_33_Dla50	TTTTGGTAGATAGTCACACAAGAGTtaGAAGAGTCTTCCTTTACG
B1_SERT_33_Dla50	GAGGAGGGCAGCAAACGGaaATAGGTAGAACAAGGCCCAAGCCAT
B1_SERT_33_Dla50	AGGGCAAATGAGGTTTCATGGCATCtaGAAGAGTCTTCCTTTACG
B1_SERT_33_Dla50	GAGGAGGGCAGCAAACGGaaTGCGATAATACAAATACCGAATCCA
B1_SERT_33_Dla50	GGTGTTGTAGTACCAAGCAGTGTAGtaGAAGAGTCTTCCTTTACG
B1_SERT_33_Dla50	GAGGAGGGCAGCAAACGGaaCACACAGTAAGGCAACCGCTTCGCT
B1_SERT_33_Dla50	CCACTGAACATGGGACATATTCGTTtaGAAGAGTCTTCCTTTACG
B1_SERT_33_Dla50	GAGGAGGGCAGCAAACGGaaATAGAGGGAGTCCACCGAATATGTA
B1_SERT_33_Dla50	ATTGTCCAAGCGCTAACTCCAGATAtaGAAGAGTCTTCCTTTACG
B1_SERT_33_Dla50	GAGGAGGGCAGCAAACGGaaGAAACCTCCAAATATTTCCCAAGTC
B1_SERT_33_Dla50	CCCCACCATTCCGATAACACACATAtaGAAGAGTCTTCCTTTACG
B1_SERT_33_Dla50	GAGGAGGGCAGCAAACGGaaCACGGTGAGCCTTCTTTGAGTAACG
B1_SERT_33_Dla50	AAAAGTCAATTTTAGTGTCCCACATtaGAAGAGTCTTCCTTTACG
B1_SERT_33_Dla50	GAGGAGGGCAGCAAACGGaaTTCAGCTGGTTGTTCATCCTCTTGC
B1_SERT_33_Dla50	CTCCACTTCATCTCCAGCTGTGGCTtaGAAGAGTCTTCCTTTACG
B1_SERT_33_Dla50	GAGGAGGGCAGCAAACGGaaGTTTGCTTAGGGTCTTTCTCAGGGT
B1_SERT_33_Dla50	TTAGGTAGTTCTACTCCCTCATCACtaGAAGAGTCTTCCTTTACG
B1_SERT_33_Dla50	GAGGAGGGCAGCAAACGGaaTGACCACATCAGGAGGCACTGGGGC
B1_SERT_33_Dla50	TTTTAGTGTCTTTGAATGGCATCATtaGAAGAGTCTTCCTTTACG
B1_SERT_33_Dla50	GAGGAGGGCAGCAAACGGaaTCTGTATCCATCCGATCCTGATACT
B1_SERT_33_Dla50	GTAGAAAGTTGGATCCGAATGTTGAtaGAAGAGTCTTCCTTTACG
B1_SERT_33_Dla50	GAGGAGGGCAGCAAACGGaaATTGGTACCGTGGGAACTCCACTCA
B1_SERT_33_Dla50	AGCTGCTCAGGAATTCTACTGGGGAtaGAAGAGTCTTCCTTTACG
B1_SERT_33_Dla50	GAGGAGGGCAGCAAACGGaaTTGGTTCATTGCGTATGTTGGTTAC
B1_SERT_33_Dla50	CCGAACTGATTGAACTGATGAAGTTtaGAAGAGTCTTCCTTTACG
B1_SERT_33_Dla50	GAGGAGGGCAGCAAACGGaaTCCATGAATCAAAGCATGGGCATCA
B1_SERT_33_Dla50	TGGGATTACGGTGTTGATATGATATtaGAAGAGTCTTCCTTTACG
B1_SERT_33_Dla50	GAGGAGGGCAGCAAACGGaaATACGATCGTACGAAGGTGGAGGCT
B1_SERT_33_Dla50	GCGTAAGGATGTTCTTCTGGATGACtaGAAGAGTCTTCCTTTACG
B1_SERT_33_Dla50	GAGGAGGGCAGCAAACGGaaATTGTGTTAGATAATGTTCGCAACT
B1_SERT_33_Dla50	GCCGCATTTGTGTAAAGCGAACAAGtaGAAGAGTCTTCCTTTACG
B2_CHAT_S_33_Dla100	CCTCGTAAATCCTCATCAaaTGTGCGACGTATCTCAACATTGGAC
B2_CHAT_S_33_Dla100	TGAAATGACACATCCTGTGAAAGAAaaATCATCCAGTAAACCGCC
B2_CHAT_S_33_Dla100	CCTCGTAAATCCTCATCAaaTACGAACGTACCAAGC GGATTGTG
B2_CHAT_S_33_Dla100	GTGGCTCCAGTGATCTCATCAGAAGaaATCATCCAGTAAACCGCC
B2_CHAT_S_33_Dla100	CCTCGTAAATCCTCATCAaaACAGACTGGTGGCTAGATGACATGT
B2_CHAT_S_33_Dla100	GATGCAGAAAAGAAGCTCAACTGGGaaATCATCCAGTAAACCGCC
B2_CHAT_S_33_Dla100	CCTCGTAAATCCTCATCAaaCAATTAAGATTTGCCGCTCAGCTCA
B2_CHAT_S_33_Dla100	CACTTT CATTCACTAGCAGCCGACaaATCATCCAGTAAACCGCC
B2_CHAT_S_33_Dla100	CCTCGTAAATCCTCATCAaaCCCATGTGCATGGAACAATACTATC
B2_CHAT_S_33_Dla100	GCGCTCGACACAGTCGAA AGGGTCaaATCATCCAGTAAACCGCC
B2_CHAT_S_33_Dla100	CCTCGTAAATCCTCATCAaaACA TTATTGTAGCCTATCTTGATC
B2_CHAT_S_33_Dla100	GCAATATGGACCCATTTGATCCTGAaaATCATCCAGTAAACCGCC
B2_CHAT_S_33_Dla100	CCTCGTAAATCCTCATCAaaTTGCCGAGGAAGCTG TAAGTGGGG
B2_CHAT_S_33_Dla100	ACAACCAGTTGCGACGTATAACACAaaATCATCCAGTAAACCGCC
B2_CHAT_S_33_Dla100	CCTCGTAAATCCTCATCAaaCGCAAGATCCTCAAAACGAAGCCAA
B2_CHAT_S_33_Dla100	AGTGGGCCGAGGTCTGGGAGCGGATaaATCATCCAGTAAACCGCC
B2_CHAT_S_33_Dla100	CCTCGTAAATCCTCATCAaaAGTTAAATGGATCCATGGACGACCT
B2_CHAT_S_33_Dla100	GGTCC GTGAAGTAGACGATGAATCaaATCATCCAGTAAACCGCC
B2_CHAT_S_33_Dla100	CCTCGTAAATCCTCATCAaaCAGCCAACCGGTGGTATGATAAGAC
B2_CHAT_S_33_Dla100	GCATGGATTCGGTAGCA AATACAAaaATCATCCAGTAAACCGCC
B2_CHAT_S_33_Dla100	CCTCGTAAATCCTCATCAaaCA TTGAGTATATCATCCAATACAT
B2_CHAT_S_33_Dla100	GGCCGAGGCTATAGCTGTGGTTCGAaaATCATCCAGTAAACCGCC
B2_CHAT_S_33_Dla100	CCTCGTAAATCCTCATCAaaTAGTAAAACACAAG GAATGATCAC
B2_CHAT_S_33_Dla100	CCCAAAGCGCCTGGAGTGGAATCTGaaATCATCCAGTAAACCGCC
B2_CHAT_S_33_Dla100	CCTCGTAAATCCTCATCAaaAAAGACAGTAAATATGAGCCCAGAC
B2_CHAT_S_33_Dla100	TTACAATGAATTTGGCCGCGAGTTTaaATCATCCAGTAAACCGCC
B2_CHAT_S_33_Dla100	CCTCGTAAATCCTCATCAaaGCGGTTCCTCCTTGCTCGGGTGGAT
B2_CHAT_S_33_Dla100	CCCA CCTACGAGAGCGCATCTACAaaATCATCCAGTAAACCGCC
B2_CHAT_S_33_Dla100	CCTCGTAAATCCTCATCAaaACGGCTACTGCGAAAAGCAATGGAA
B2_CHAT_S_33_Dla100	ACTGAAGCTACAACGG ATGAGAAAaaATCATCCAGTAAACCGCC
B2_CHAT_S_33_Dla100	CCTCGTAAATCCTCATCAaaTCTCGGGCATGGGGTGGACAACCAT
B2_CHAT_S_33_Dla100	CAGACGGAAATCATGCTGGAAA CCaaATCATCCAGTAAACCGCC
B2_CHAT_S_33_Dla100	CCTCGTAAATCCTCATCAaaAACATACATGGAGGCAAACAGATTT
B2_CHAT_S_33_Dla100	AAAACTCCCGGAGATTTTCACAGATaaATCATCCAGTAAACCGCC
B2_CHAT_S_33_Dla100	CCTCGTAAATCCTCATCAaaCATGGATGCGATTGTATGCTACGGA
B2_CHAT_S_33_Dla100	ATTATCAACAAGCCAGGTACCTACAaaATCATCCAGTAAACCGCC
B2_CHAT_S_33_Dla100	CCTCGTAAATCCTCATCAaaCTACAATCCGCATCCAAACTATATC
B2_CHAT_S_33_Dla100	GTAG TCCCCAACGGTTATGGAGCAaaATCATCCAGTAAACCGCC
B2_CHAT_S_33_Dla100	CCTCGTAAATCCTCATCAaaTCCAGAGAACAGTGCAGCCAAATTT
B2_CHAT_S_33_Dla100	GCTACCATTT CATGCTGGCGAACCaaATCATCCAGTAAACCGCC
B2_CHAT_S_33_Dla100	CCTCGTAAATCCTCATCAaaGATGCGCGACTTGGTGCTGTCTAAC
B2_CHAT_S_33_Dla100	GAAATGCTCACAGCAG CTTTCACAaaATCATCCAGTAAACCGCC
B2_CHAT_S_33_Dla100	CCTCGTAAATCCTCATCAaaGCCGGTCGAATGGAGCATAGCGAAA
B2_CHAT_S_33_Dla100	CAATTGGCCAAAGAAGTTTCCA AGaaATCATCCAGTAAACCGCC
B2_CHAT_S_33_Dla100	CCTCGTAAATCCTCATCAaaG CAGTTTAAAATCAGCATAATTTC
B2_CHAT_S_33_Dla100	CTTGGAGCTGAAATAACCGGTTCCTaaATCATCCAGTAAACCGCC
B2_CHAT_S_33_Dla100	CCTCGTAAATCCTCATCAaaCAAATAGCGTGAGCTTCACCTTTAA
B2_CHAT_S_33_Dla100	AAAACTATA ATGCTCGTGTAGATTaaATCATCCAGTAAACCGCC
B2_CHAT_S_33_Dla100	CCTCGTAAATCCTCATCAaaCGAATGAGAAAACAGATTTGATGAA
B2_CHAT_S_33_Dla100	AAAACCAC TGAGTGCAAACTTTTGaaATCATCCAGTAAACCGCC
B2_CHAT_S_33_Dla100	CCTCGTAAATCCTCATCAaaACTCCTATCCAGCAAACGGTGTGGA
B2_CHAT_S_33_Dla100	TTTTGTGTCTCA GAGACATTTCATaaATCATCCAGTAAACCGCC
B2_CHAT_S_33_Dla100	CCTCGTAAATCCTCATCAaaTTGTATTCCTGTTGTCACAAAGATG
B2_CHAT_S_33_Dla100	CCCGAAGATGTATCACAG CTCAAAaaATCATCCAGTAAACCGCC
B2_CHAT_S_33_Dla100	CCTCGTAAATCCTCATCAaaGGTTGTGAATTGTACAAAACAACAA
B2_CHAT_S_33_Dla100	AAAATCTCCCCTCAACAA ACCTACaaATCATCCAGTAAACCGCC
B2_CHAT_S_33_Dla100	CCTCGTAAATCCTCATCAaaCATTGATATGAATTTCCCCACATTT
B2_CHAT_S_33_Dla100	TTACAGCCTATTGCTGCAATAACT aaATCATCCAGTAAACCGCC
B2_CHAT_S_33_Dla100	CCTCGTAAATCCTCATCAaaTCC AGTGCTTTCTTCCACAGGCTG
B2_CHAT_S_33_Dla100	TACGATGGGAATTGTGAAACAGAACaaATCATCCAGTAAACCGCC
B2_CHAT_S_33_Dla100	CCTCGTAAATCCTCATCAaaCAATGTGTA AAAACCAGTTGGTTT
B2_CHAT_S_33_Dla100	CAAACCAGTCTCTTCACTCCACGTAaaATCATCCAGTAAACCGCC
B2_CHAT_S_33_Dla100	CCTCGTAAATCCTCATCAaaACCTATTTATCTCTC CTTCGAACT
B2_CHAT_S_33_Dla100	TTATCACCCATGTGTTTTGAAGATTaaATCATCCAGTAAACCGCC
B2_CHAT_S_33_Dla100	CCTCGTAAATCCTCATCAaaGATTTGCGCGTGTGACTCACT CTT
B2_CHAT_S_33_Dla100	ATGTGTGGGTGTGTGTGTAATCGAAaaATCATCCAGTAAACCGCC
B1_GUCY_B2_S_33_Dla100	GAGGAGGGCAGCAAACGGaaCACAAGTTGAATTGAAATGTATGGT
B1_GUCY_B2_S_33_Dla100	AAAACTCTATGGATAGCTCATTTTGtaGAAGAGTCTTCCTTTACG
B1_GUCY_B2_S_33_Dla100	GAGGAGGGCAGCAAACGGaaAAATAAAGCAGTTTGAAATTAAGCG
B1_GUCY_B2_S_33_Dla100	ACACAGTGTTAACCAAAGCTGGGTGtaGAAGAGTCTTCCTTTACG
B1_GUCY_B2_S_33_Dla100	GAGGAGGGCAGCAAACGGaaATGGGGCGAATGTTTGTTGAGTTTG
B1_GUCY_B2_S_33_Dla100	ATTCCGGAGGATCAGATCAAAATGGtaGAAGAGTCTTCCTTTACG
B1_GUCY_B2_S_33_Dla100	GAGGAGGGCAGCAAACGGaaATTCTTGCGCACATCCTACCCGCAC
B1_GUCY_B2_S_33_Dla100	TTTGAATGGTCTGGATAACTTGCACtaGAAGAGTCTTCCTTTACG
B1_GUCY_B2_S_33_Dla100	GAGGAGGGCAGCAAACGGaaGAGAGTCGCACAGGGATCACGCTGG
B1_GUCY_B2_S_33_Dla100	ATACCACCTTCGTTCTTTTGCGTGAtaGAAGAGTCTTCCTTTACG
B1_GUCY_B2_S_33_Dla100	GAGGAGGGCAGCAAACGGaaTTACGATTGTTGGTGAAGTGGAGCA
B1_GUCY_B2_S_33_Dla100	AAAAGCTCTATGATACACAAGTTAAtaGAAGAGTCTTCCTTTACG
B1_GUCY_B2_S_33_Dla100	GAGGAGGGCAGCAAACGGaaCCATTTTGACAATCATACCTATCAA
B1_GUCY_B2_S_33_Dla100	TGTCACAAGTGGAACAATCCTTCGAtaGAAGAGTCTTCCTTTACG
B1_GUCY_B2_S_33_Dla100	GAGGAGGGCAGCAAACGGaaAGTGTATTCTTCGAAGCATTTCCGT
B1_GUCY_B2_S_33_Dla100	GCGGGTGACTCTCGTTTACTGCCCAtaGAAGAGTCTTCCTTTACG
B1_GUCY_B2_S_33_Dla100	GAGGAGGGCAGCAAACGGaaTTATAAATGCTGGTCAAAGCTTGGC
B1_GUCY_B2_S_33_Dla100	GTGTGGTGTTCAATCGAGGCCTCATtaGAAGAGTCTTCCTTTACG
B1_GUCY_B2_S_33_Dla100	GAGGAGGGCAGCAAACGGaaACTTGACGCTGTGTTTAAAATCACA
B1_GUCY_B2_S_33_Dla100	TGCGGTACCTGAGATTATGGGCAAAtaGAAGAGTCTTCCTTTACG
B1_GUCY_B2_S_33_Dla100	GAGGAGGGCAGCAAACGGaaGTTATGCTTCACACCAACACCATCT
B1_GUCY_B2_S_33_Dla100	CCATTGATCGAGCTTAATTGGGAAAtaGAAGAGTCTTCCTTTACG
B1_GUCY_B2_S_33_Dla100	GAGGAGGGCAGCAAACGGaaAAACGGAGCTAGAGGAACAAGAGGC
B1_GUCY_B2_S_33_Dla100	AAAAGCAGAAGCTTCAAGCTGAGGGtaGAAGAGTCTTCCTTTACG
B1_GUCY_B2_S_33_Dla100	GAGGAGGGCAGCAAACGGaaAGAGGAATGGGATGCATTGGCCTTT
B1_GUCY_B2_S_33_Dla100	CAGGCTCCGTGGACAAATGAAATTTtaGAAGAGTCTTCCTTTACG
B1_GUCY_B2_S_33_Dla100	GAGGAGGGCAGCAAACGGaaGACCTCTTCGACTTGGGTCTGTGTT
B1_GUCY_B2_S_33_Dla100	GCCACACCAATATTGCGTGACGTTGtaGAAGAGTCTTCCTTTACG
B1_GUCY_B2_S_33_Dla100	GAGGAGGGCAGCAAACGGaaGCGATATGGTGCTAGCTGGCGAACA
B1_GUCY_B2_S_33_Dla100	ATGAACTGAGCATGCATGATTCAAGtaGAAGAGTCTTCCTTTACG
B1_GUCY_B2_S_33_Dla100	GAGGAGGGCAGCAAACGGaaCGAAAGTTGGATGAAGAAATGAAGC
B1_GUCY_B2_S_33_Dla100	AAAAGCAAGCGTATGGAGGAAAACCtaGAAGAGTCTTCCTTTACG
B1_GUCY_B2_S_33_Dla100	GAGGAGGGCAGCAAACGGaaCACGAGCTGTGGCTAAACGGCTTCG
B1_GUCY_B2_S_33_Dla100	CAGATGAACTTCTCTATCAAATGATtaGAAGAGTCTTCCTTTACG
B1_GUCY_B2_S_33_Dla100	GAGGAGGGCAGCAAACGGaaGACTTTTGAAGAGGTTACTCTACTG
B1_GUCY_B2_S_33_Dla100	GGGCGTTTCGGCAGTGGATACTTGTtaGAAGAGTCTTCCTTTACG
B1_GUCY_B2_S_33_Dla100	GAGGAGGGCAGCAAACGGaaTGTGCAGGTCTCACTCCATTGGAAG
B1_GUCY_B2_S_33_Dla100	AGTGATGTAGTTGGGTTCACATCTAtaGAAGAGTCTTCCTTTACG
B1_GUCY_B2_S_33_Dla100	GAGGAGGGCAGCAAACGGaaGTTTTGATGAATTGACCGAGAAGCA
B1_GUCY_B2_S_33_Dla100	TCCAGTTGTTGAACAATCTCTACGGtaGAAGAGTCTTCCTTTACG
B1_GUCY_B2_S_33_Dla100	GAGGAGGGCAGCAAACGGaaTGCCTATCTAATTGCTTCTGGTTGT
B1_GUCY_B2_S_33_Dla100	AGTCTACAAGGTTGAGACAGTGGGAtaGAAGAGTCTTCCTTTACG
B1_GUCY_B2_S_33_Dla100	GAGGAGGGCAGCAAACGGaaTATGGTTCAATCAGCCAATAATATC
B1_GUCY_B2_S_33_Dla100	CCCCATTGTGGCCGAAATGAGCATGtaGAAGAGTCTTCCTTTACG
B1_GUCY_B2_S_33_Dla100	GAGGAGGGCAGCAAACGGaaACAGCTGTGGCCGGAGTGGTTGGCG
B1_GUCY_B2_S_33_Dla100	AAAATTCGTGTGGGAGTTCATACAGtaGAAGAGTCTTCCTTTACG
B1_GUCY_B2_S_33_Dla100	GAGGAGGGCAGCAAACGGaaGCAGCGTTGCCACTGTGGAACTGAT
B1_GUCY_B2_S_33_Dla100	AAATGCCTCGTTACTGTTTGTTCGGtaGAAGAGTCTTCCTTTACG
B1_GUCY_B2_S_33_Dla100	GAGGAGGGCAGCAAACGGaaAATCTCCGAGAGCACTCGAAATAAA
B1_GUCY_B2_S_33_Dla100	ACAAACTAGTTCGCCACTTTGTGTCtaGAAGAGTCTTCCTTTACG
B1_GUCY_B2_S_33_Dla100	GAGGAGGGCAGCAAACGGaaCTGAAGGGAACGATGAAAACAAAGG
B1_GUCY_B2_S_33_Dla100	GTTGACTATAATGTTTATGACATCAtaGAAGAGTCTTCCTTTACG
B1_GUCY_B2_S_33_Dla100	GAGGAGGGCAGCAAACGGaaATGGAAAATTGCAAGATGCTGACAG
B1_GUCY_B2_S_33_Dla100	GTAGCCAAATACAAACCTTTTGGTTtaGAAGAGTCTTCCTTTACG
B1_GUCY_B2_S_33_Dla100	GAGGAGGGCAGCAAACGGaaACACGAACGTTTGGCAGACTCCAAT
B1_GUCY_B2_S_33_Dla100	AGAACTCATGAAGGTGATAGATTCAtaGAAGAGTCTTCCTTTACG
B1_GUCY_B2_S_33_Dla100	GAGGAGGGCAGCAAACGGaaGTGCAAGTCGATGCAGTTCCTCTCG
B1_GUCY_B2_S_33_Dla100	AAAAGGGTGAAGGATGGGAATCACTtaGAAGAGTCTTCCTTTACG
B1_GUCY_B2_S_33_Dla100	GAGGAGGGCAGCAAACGGaaATCGGCATCAAGACGCTCAAGTCAA
B1_GUCY_B2_S_33_Dla100	CTACATGACAATTGCTTCAGCTAGGtaGAAGAGTCTTCCTTTACG
B1_GUCY_B2_S_33_Dla100	GAGGAGGGCAGCAAACGGaaGGAATTAATCGCTTGTCCAAGGGTT
B1_GUCY_B2_S_33_Dla100	CGTCTGTCAATAGTGAAAGAATCTTtaGAAGAGTCTTCCTTTACG
B1_GUCY_B2_S_33_Dla100	GAGGAGGGCAGCAAACGGaaTCTTATTTCAATAAACAGTTGCAAG
B1_GUCY_B2_S_33_Dla100	AGAGGCTGCTTCCAAACACACCGTGtaGAAGAGTCTTCCTTTACG
B1_GUCY_B2_S_33_Dla100	GAGGAGGGCAGCAAACGGaaTCGAGGTCCCATTTCTGTGGTCATA
B1_GUCY_B2_S_33_Dla100	TTTTCCAATACTGTTAACCTTTGTCtaGAAGAGTCTTCCTTTACG
